# Comparative computational structural genomics highlights divergent evolution of fungal effectors

**DOI:** 10.1101/2022.05.02.490317

**Authors:** Kyungyong Seong, Ksenia V Krasileva

## Abstract

Elucidating the evolution of pathogen effector molecules is critical to understand infection mechanisms of fungal phytopathogens and ensure crop security. However, rapid diversification that diminishes sequence similarities between homologous effectors has largely concealed the roots of effector evolution. We predicted the folds of 26,653 secreted proteins from 21 species with AlphaFold and performed structure-guided comparative analyses on two aspects of effector evolution: uniquely expanded effector families and common folds present across the fungal species. Extreme expansion of nearly lineage-specific effector families was found only in several obligate biotrophs, *Blumeria graminis* and *Puccinia graminis*. The highly expanded effector families were the source of conserved sequence motifs, such as the Y/F/WxC motif. We identified additional lineage-specific effector families that include known (a)virulence factors, such as AvrSr35, AvrSr50 and Tin2. These families represented new classes of sequence-unrelated structurally similar effectors. Structural comparisons revealed that the expanded structural folds further diversify through domain duplications and fusion with disordered stretches. Sub-and neo-functionalized structurally similar effectors reconverge on regulation, expanding the functional pools of effectors in the pathogen infection cycle. We also found evidence that many effector families could have originated from ancestral folds that have been conserved across fungi. Collectively, our study highlights diverse mechanisms of effector evolution and supports divergent evolution of effectors that leads to emergence of pathogen virulence from ancestral proteins.
