## Supplementary material for "Comparative computational structural genomics highlights divergent evolution of fungal effectors": Table S1

### Sheet: Sheet1
Table S1. The species used for comparative analysess
																	BUSCO v3.0.2 (758 genes in fungi_odb10)
Species		Order	Class	Subdivision	Phylum		Lifestyle	Host range	Reference		Proteome	Identifier	# secreted proteins	# predicted with pTM > 0.5	Proportion (%)	Reference	Complete (%)	Fragmented (%)	Missing (%)
Magnaporthe oryzae		Magnaporthales	Sordariomycetes		Ascomycota		Hemibiotrophic plant pathogen	Cereal and non-cereal grasses	Gladieux, Pierre, et al. "Gene flow between divergent cereal-and grass-specific lineages of the rice blast fungus Magnaporthe oryzae." MBio 9.1 (2018): e01219-17.		https://fungi.ensembl.org/Magnaporthe_oryzae/Info/Index	MGG	1822	1171	64.27	Dean, Ralph A., et al. "The genome sequence of the rice blast fungus Magnaporthe grisea." Nature 434.7036 (2005): 980-986.	99.6	0	0.4
Fusarium oxysporum f. sp. cubense		Hypocreales	Sordariomycetes		Ascomycota		Hemibiotrophic plant pathogen	Banana	Dita, Miguel, et al. "Fusarium wilt of banana: current knowledge on epidemiology and research needs toward sustainable disease management." Frontiers in plant science 9 (2018): 1468.		https://phycocosm.jgi.doe.gov/Fusoxcub1/Fusoxcub1.home.html	Fusoxcub1	1912	1487	77.772	DeIulio, Gregory A., et al. "Kinome expansion in the Fusarium oxysporum species complex driven by accessory chromosomes." MSphere 3.3 (2018): e00231-18.	99.9	0.1	0
Colletotrichum orchidophilum		Glomerellales	Sordariomycetes		Ascomycota		Hemibiotrophic plant pathogen	Orchidaceae species	Baroncelli, Riccardo, et al. "Whole-genome sequence of the orchid anthracnose pathogen Colletotrichum orchidophilum." Molecular Plant-Microbe Interactions 31.10 (2018): 979-981.		https://phycocosm.jgi.doe.gov/Color1/Color1.home.html	Color1	1685	1244	73.8279	Baroncelli, Riccardo, et al. "Whole-genome sequence of the orchid anthracnose pathogen Colletotrichum orchidophilum." Molecular Plant-Microbe Interactions 31.10 (2018): 979-981.	99.3	0.1	0.6
Verticillium dahliae		Hypocreales	Sordariomycetes		Ascomycota		Hemibiotrophic plant pathogen	A wide range of hosts	Song, Ranran, et al. "An overview of the molecular genetics of plant resistance to the Verticillium wilt pathogen Verticillium dahliae." International journal of molecular sciences 21.3 (2020): 1120.		https://mycocosm.jgi.doe.gov/Verda1/Verda1.home.html	Verda1	1137	888	78.1003	Klosterman, Steven J., et al. "Comparative genomics yields insights into niche adaptation of plant vascular wilt pathogens." PLoS pathogens 7.7 (2011): e1002137.	93.8	2.1	4.1
Podospora anserina		Sordariales	Sordariomycetes		Ascomycota		Saprotrophic fungus		Espagne, Eric, et al. "The genome sequence of the model ascomycete fungus Podospora anserina." Genome biology 9.5 (2008): 1-22.		https://mycocosm.jgi.doe.gov/Podan3/Podan3.home.html	Podan3	1165	949	81.4592	Espagne, Eric, et al. "The genome sequence of the model ascomycete fungus Podospora anserina." Genome biology 9.5 (2008): 1-22.	98.7	0.4	0.9
Botrytis cinerea		Helotiales	Leotiomycetes		Ascomycota		Necrotrophic plant pathogen	A wide range of hosts	Williamson, Brian, et al. "Botrytis cinerea: the cause of grey mould disease." Molecular plant pathology 8.5 (2007): 561-580.		https://phycocosm.jgi.doe.gov/Botci1/Botci1.home.html	Botci1	1266	737	58.2148	Amselem, Joelle, et al. "Genomic analysis of the necrotrophic fungal pathogens Sclerotinia sclerotiorum and Botrytis cinerea." PLoS genetics 7.8 (2011): e1002230.	85.5	7.5	7
Blumeria graminis f. sp. hordei DH14		Erysiphales	Leotiomycetes		Ascomycota		Biotrophic plant pathogen	Barley	Hacquard, Stéphane, et al. "Mosaic genome structure of the barley powdery mildew pathogen and conservation of transcriptional programs in divergent hosts." Proceedings of the National Academy of Sciences 110.24 (2013): E2219-E2228.		https://phycocosm.jgi.doe.gov/Blugr2/Blugr2.home.html	Blugr2	993	783	78.852	Frantzeskakis, Lamprinos, et al. "Signatures of host specialization and a recent transposable element burst in the dynamic one-speed genome of the fungal barley powdery mildew pathogen." BMC genomics 19.1 (2018): 1-23.	98.5	0.8	0.7
Spathularia flavida		Helotiales	Leotiomycetes		Ascomycota		Saprotrophic fungus		Ge, Zai-Wei, et al. "Multigene molecular phylogeny and biogeographic diversification of the earth tongue fungi in the genera Cudonia and Spathularia (Rhytismatales, Ascomycota)." PloS one 9.8 (2014): e103457.		https://phycocosm.jgi.doe.gov/Spafl1/Spafl1.home.html	Spafl1	918	721	78.5403	Grigoriev, Igor V., et al. "MycoCosm portal: gearing up for 1000 fungal genomes." Nucleic acids research 42.D1 (2014): D699-D704.	94.4	1.6	4
Zymoseptoria tritici		Mycosphaerellales	Dothideomycetes		Ascomycota		Hemibiotrophic plant pathogen	Wheat	Seybold, Heike, et al. "A fungal pathogen induces systemic susceptibility and systemic shifts in wheat metabolome and microbiome composition." Nature communications 11.1 (2020): 1-12.		https://mycocosm.jgi.doe.gov/Mycgr3/Mycgr3.home.html	Mycgr3	992	665	67.0363	Goodwin, Stephen B., et al. "Finished genome of the fungal wheat pathogen Mycosphaerella graminicola reveals dispensome structure, chromosome plasticity, and stealth pathogenesis." PLoS Genet 7.6 (2011): e1002070.	97.9	0.5	1.6
Cladosporium fulvum		Mycosphaerellales	Dothideomycetes		Ascomycota		Biotrophic plant pathogen	Tomato	Collemare, Jérôme, et al. "Secondary metabolism and biotrophic lifestyle in the tomato pathogen Cladosporium fulvum." PLoS One 9.1 (2014): e85877.		https://phycocosm.jgi.doe.gov/Clafu1/Clafu1.home.html	Clafu1	1235	931	75.3846	De Wit, Pierre JGM, et al. "The genomes of the fungal plant pathogens Cladosporium fulvum and Dothistroma septosporum reveal adaptation to different hosts and lifestyles but also signatures of common ancestry." PLoS genetics 8.11 (2012): e1003088.	96.7	0.4	2.9
Pyrenophora tritici-repentis		Pleosporales	Dothideomycetes		Ascomycota		Necrotrophic plant pathogen	Cereal and non-cereal grasses	Ali, Shaukat, and Leonard J. Francl. "Population race structure of Pyrenophora tritici-repentis prevalent on wheat and noncereal grasses in the Great Plains." Plant Disease 87.4 (2003): 418-422.		https://mycocosm.jgi.doe.gov/Pyrtr1/Pyrtr1.home.html	Pyrtr1	1068	778	72.8464	Manning, Viola A., et al. "Comparative genomics of a plant-pathogenic fungus, Pyrenophora tritici-repentis, reveals transduplication and the impact of repeat elements on pathogenicity and population divergence." G3: Genes| Genomes| Genetics 3.1 (2013): 41-63.	95.9	1.7	2.4
Leptosphaeria maculans		Pleosporales	Dothideomycetes		Ascomycota		Hemibiotrophic plant pathogen	Brassica	Becker, Michael G., et al. "Transcriptome analysis of the Brassica napus–Leptosphaeria maculans pathosystem identifies receptor, signaling and structural genes underlying plant resistance." The Plant Journal 90.3 (2017): 573-586.		https://mycocosm.jgi.doe.gov/Lepmu1/Lepmu1.home.html	Lepmu1	1241	748	60.274	Rouxel, Thierry, et al. "Effector diversification within compartments of the Leptosphaeria maculans genome affected by Repeat-Induced Point mutations." Nature communications 2.1 (2011): 1-10.	95.6	1.6	2.8
Trichodelitschia bisporula		Pleosporales	Dothideomycetes		Ascomycota		Saprotrophic fungus		Haridas, Sajeet, et al. "101 Dothideomycetes genomes: a test case for predicting lifestyles and emergence of pathogens." Studies in mycology 96 (2020): 141-153.		https://mycocosm.jgi.doe.gov/Tribi1/Tribi1.home.html	Tribi1	1040	616	59.2308	Haridas, Sajeet, et al. "101 Dothideomycetes genomes: a test case for predicting lifestyles and emergence of pathogens." Studies in mycology 96 (2020): 141-153.	98.3	0.7	1
Ustilago maydis		Ustilaginales	Ustilaginomycetes	Ustilaginomycotina	Basidiomycota		Biotrophic plant pathogen	Corn	Lanver, Daniel, et al. "Ustilago maydis effectors and their impact on virulence." Nature Reviews Microbiology 15.7 (2017): 409-421.		https://fungi.ensembl.org/Ustilago_maydis/Info/Index	UMAG, KIS	582	431	74.055	Kämper, Jörg, et al. "Insights from the genome of the biotrophic fungal plant pathogen Ustilago maydis." Nature 444.7115 (2006): 97-101.	97.6	0.4	2
Pseudomicrostroma glucosiphilum		Microstromatales	Exobasidiomycetes	Ustilaginomycotina	Basidiomycota		Yeast		Kijpornyongpan, Teeratas, and M. Catherine Aime. "Taxonomic revisions in the Microstromatales: two new yeast species, two new genera, and validation of Jaminaea and two Sympodiomycopsis species." Mycological Progress 16.5 (2017): 495-505.		https://mycocosm.jgi.doe.gov/Rhodsp1/Rhodsp1.home.html	Rhodsp1	420	228	54.2857	Kijpornyongpan, Teeratas, et al. "Broad genomic sampling reveals a smut pathogenic ancestry of the fungal clade Ustilaginomycotina." Molecular Biology and Evolution 35.8 (2018): 1840-1854.	89.7	2.2	8.1
Melampsora lini		Pucciniales	Pucciniomycetes	Pucciniomycotina	Basidiomycota		Biotrophic plant pathogen	Flax	Nemri, Adnane, et al. "The genome sequence and effector complement of the flax rust pathogen Melampsora lini." Frontiers in plant science 5 (2014): 98.		https://phycocosm.jgi.doe.gov/Melli1/Melli1.home.html	Melli1	896	488	54.4643	Nemri, Adnane, et al. "The genome sequence and effector complement of the flax rust pathogen Melampsora lini." Frontiers in plant science 5 (2014): 98.	85.5	1.2	13.3
Puccinia graminis f. sp. tritici Ug99		Pucciniales	Pucciniomycetes	Pucciniomycotina	Basidiomycota		Biotrophic plant pathogen	Wheat	Schwessinger, Benjamin, et al. "Distinct life histories impact dikaryotic genome evolution in the rust fungus Puccinia striiformis causing stripe rust in wheat." Genome biology and evolution 12.5 (2020): 597-617.		https://mycocosm.jgi.doe.gov/Pgt_Ug99_A1/Pgt_Ug99_A1.home.html	Pgt_Ug99_A1	3239	1523	47.0207	Li, Feng, et al. "Emergence of the Ug99 lineage of the wheat stem rust pathogen through somatic hybridisation." Nature communications 10.1 (2019): 1-15.	90.3	2.9	6.8
Rhodosporidium toruloides		Erythrobasidiales	Cystobasidiomycetes	Pucciniomycotina	Basidiomycota		Yeast		Nagy, László G., et al. "Latent homology and convergent regulatory evolution underlies the repeated emergence of yeasts." Nature communications 5.1 (2014): 1-8.		https://mycocosm.jgi.doe.gov/Rhoto_IFO0880_4/Rhoto_IFO0880_4.home.html	Rhoto	538	334	62.0818	Coradetti, Samuel T., et al. "Functional genomics of lipid metabolism in the oleaginous yeast Rhodosporidium toruloides." Elife 7 (2018): e32110.	97.7	0.1	2.2
Rhizoctonia solani		Cantharellales	Agaricomycetes		Basidiomycota		Necrotrophic plant pathogen	A wide range of hosts	Ajayi‐Oyetunde, O. O., and C. A. Bradley. "Rhizoctonia solani: taxonomy, population biology and management of rhizoctonia seedling disease of soybean." Plant pathology 67.1 (2018): 3-17.		https://mycocosm.jgi.doe.gov/Rhiso1/Rhiso1.home.html	Rhiso1	1437	1160	80.7237	Wibberg, Daniel, et al. "Establishment and interpretation of the genome sequence of the phytopathogenic fungus Rhizoctonia solani AG1-IB isolate 7/3/14." Journal of biotechnology 167.2 (2013): 142-155.	91.9	3.7	4.4
Coprinopsis cinerea		Agaricales	Agaricomycetes		Basidiomycota		Saprotrophic fungus		de Mattos-Shipley, Kate MJ, et al. "The good, the bad and the tasty: the many roles of mushrooms." Studies in mycology 85 (2016): 125-157.		https://mycocosm.jgi.doe.gov/Copci1/Copci1.home.html	Copci1	1245	907	72.8514	Stajich, Jason E., et al. "Insights into evolution of multicellular fungi from the assembled chromosomes of the mushroom Coprinopsis cinerea (Coprinus cinereus)." Proceedings of the National Academy of Sciences 107.26 (2010): 11889-11894.	96.3	1.6	2.1
Phytophthora infestans		Peronosporales			Oomycota		Hemibiotrophic plant pathogen	Solanacea species	Lindqvist‐Kreuze, H., et al. "Population structure and host range of the potato late blight pathogen Phytophthora infestans in Peru spanning two decades." Plant Pathology 69.2 (2020): 334-346.		https://phycocosm.jgi.doe.gov/Phyinf1/Phyinf1.home.html	Phyinf1	1822	1155	63.3919	Haas, Brian J., et al. "Genome sequence and analysis of the Irish potato famine pathogen Phytophthora infestans." Nature 461.7262 (2009): 393-398.	-	-	-
