## Supplementary material for "Comparative computational structural genomics highlights divergent evolution of fungal effectors": Table S2

### Sheet: Sheet1
Table S2. Clustering statistics
		Species-wide clustering (Individual species)								Whole-species clustering (All 21 species)
		Clustering statistics				Structure prediction for singletons				Clustering statisticis						Structure prediction for singletons
	# secreted proteins	Clustered	Proportion (%)	Singletons	Proportion (%)	Predicted	Not predicted			Shared	Proportion (%)	Species-specific	Proportion (%)	Singletons	Proportion (%)	Predicted	Not predicted
Podospora anserina	1165	706	60.6009	459	39.3991	263	196			950	81.5451	18	1.54506	197	16.9099	61	136
Magnaporthe oryzae	1822	996	54.6652	826	45.3348	251	575			1195	65.5873	58	3.18332	569	31.2294	59	510
Fusarium oxysporum f. sp. cubense	1912	1385	72.4372	527	27.5628	247	280			1511	79.0272	113	5.91004	288	15.0628	65	223
Colletotrichum orchidophilum	1685	973	57.7448	712	42.2552	293	419			1285	76.2611	10	0.593472	390	23.1454	67	323
Verticillium dahliae	1137	669	58.8391	468	41.1609	242	226			947	83.2894	4	0.351803	186	16.3588	30	156
Spathularia flavida	918	567	61.7647	351	38.2353	174	177			730	79.5207	9	0.980392	179	19.4989	35	144
Botrytis cinerea	1266	516	40.7583	750	59.2417	238	512			753	59.4787	6	0.473934	507	40.0474	48	459
Blumeria graminis f. sp. hordei DH14	993	757	76.2336	236	23.7664	121	115			748	75.3273	142	14.3001	103	10.3726	15	88
Leptosphaeria maculans	1241	505	40.693	736	59.307	254	482			767	61.805	5	0.402901	469	37.7921	43	426
Pyrenophora tritici-repentis	1068	566	52.9963	502	47.0037	226	276			812	76.03	11	1.02996	245	22.9401	29	216
Trichodelitschia bisporula	1040	441	42.4038	599	57.5962	198	401			622	59.8077	22	2.11538	396	38.0769	37	359
Zymoseptoria tritici	992	478	48.1855	514	51.8145	210	304			675	68.0444	13	1.31048	304	30.6452	38	266
Cladosporium fulvum	1235	712	57.6518	523	42.3482	247	276			944	76.4372	14	1.1336	277	22.4291	51	226
Melampsora lini	896	451	50.3348	445	49.6652	149	296			449	50.1116	110	12.2768	337	37.6116	60	277
Puccinia graminis f. sp. tritici Ug99	3239	1951	60.2346	1288	39.7654	186	1102			1087	33.5597	991	30.5959	1161	35.8444	80	1081
Rhodosporidium toruloides	538	162	30.1115	376	69.8885	191	185			296	55.0186	24	4.46097	218	40.5204	53	165
Ustilago maydis	582	277	47.5945	305	52.4055	169	136			307	52.7491	98	16.8385	177	30.4124	53	124
Pseudomicrostroma glucosiphilum	420	122	29.0476	298	70.9524	126	172			219	52.1429	15	3.57143	186	44.2857	24	162
Rhizoctonia solani	1437	1025	71.3292	412	28.6708	193	219			1102	76.6875	57	3.9666	278	19.3459	75	203
Coprinopsis cinerea	1245	817	65.6225	428	34.3775	163	265			878	70.5221	78	6.26506	289	23.2129	41	248
Phytophthora infestans	1822	1283	70.4171	539	29.5829	263	276			616	33.809	755	41.438	451	24.753	172	279
