## Supplementary material for "Comparative computational structural genomics highlights divergent evolution of fungal effectors": Table S7

### Sheet: RNAse-Supercluster
Table S7. Blumeria graminis' RNAse supercluster and its association with CSEPs and Y/F/WxC motifs
RNAse supercluster members	Cluster membership
Blugr2_1006	5
Blugr2_1271	5
Blugr2_1272	5
Blugr2_1273	5
Blugr2_1282	5
Blugr2_1283	5
Blugr2_1296	5
Blugr2_1305	5
Blugr2_1306	5
Blugr2_1350	5
Blugr2_1394	5
Blugr2_1395	5
Blugr2_1481	5
Blugr2_1523	5
Blugr2_1526	5
Blugr2_1694	5
Blugr2_1701	5
Blugr2_1715	5
Blugr2_1719	5
Blugr2_1728	5
Blugr2_1748	5
Blugr2_1761	5
Blugr2_1765	5
Blugr2_1812	5
Blugr2_1922	5
Blugr2_2062	5
Blugr2_208	5
Blugr2_209	5
Blugr2_210	5
Blugr2_211	5
Blugr2_2112	5
Blugr2_2113	5
Blugr2_2117	5
Blugr2_2118	5
Blugr2_2119	5
Blugr2_2120	5
Blugr2_2124	5
Blugr2_215	5
Blugr2_216	5
Blugr2_220	5
Blugr2_221	5
Blugr2_224	5
Blugr2_2304	5
Blugr2_2309	5
Blugr2_2317	5
Blugr2_2320	5
Blugr2_2321	5
Blugr2_2322	5
Blugr2_2326	5
Blugr2_2329	5
Blugr2_2359	5
Blugr2_2369	5
Blugr2_2370	5
Blugr2_2371	5
Blugr2_2372	5
Blugr2_2378	5
Blugr2_2379	5
Blugr2_2380	5
Blugr2_2381	5
Blugr2_2382	5
Blugr2_2383	5
Blugr2_2384	5
Blugr2_2385	5
Blugr2_2386	5
Blugr2_2387	5
Blugr2_2388	5
Blugr2_2389	5
Blugr2_2422	5
Blugr2_2433	5
Blugr2_2438	5
Blugr2_2439	5
Blugr2_249	5
Blugr2_2520	5
Blugr2_2521	5
Blugr2_2522	5
Blugr2_2523	5
Blugr2_2533	5
Blugr2_2534	5
Blugr2_2535	5
Blugr2_2536	5
Blugr2_2537	5
Blugr2_2538	5
Blugr2_2543	5
Blugr2_2544	5
Blugr2_2545	5
Blugr2_2547	5
Blugr2_2548	5
Blugr2_2549	5
Blugr2_2550	5
Blugr2_2551	5
Blugr2_2552	5
Blugr2_2553	5
Blugr2_2555	5
Blugr2_2557	5
Blugr2_2558	5
Blugr2_2559	5
Blugr2_2560	5
Blugr2_2561	5
Blugr2_2564	5
Blugr2_2565	5
Blugr2_2566	5
Blugr2_2569	5
Blugr2_2570	5
Blugr2_2572	5
Blugr2_2576	5
Blugr2_263	5
Blugr2_2665	5
Blugr2_2746	5
Blugr2_2747	5
Blugr2_2749	5
Blugr2_2750	5
Blugr2_2763	5
Blugr2_2766	5
Blugr2_2767	5
Blugr2_2768	5
Blugr2_280	5
Blugr2_281	5
Blugr2_282	5
Blugr2_286	5
Blugr2_291	5
Blugr2_2920	5
Blugr2_2921	5
Blugr2_2922	5
Blugr2_2930	5
Blugr2_294	5
Blugr2_298	5
Blugr2_299	5
Blugr2_2994	5
Blugr2_3	5
Blugr2_300	5
Blugr2_3001	5
Blugr2_301	5
Blugr2_302	5
Blugr2_3020	5
Blugr2_3035	5
Blugr2_3044	5
Blugr2_3045	5
Blugr2_3046	5
Blugr2_3075	5
Blugr2_308	5
Blugr2_3090	5
Blugr2_3120	5
Blugr2_3121	5
Blugr2_3123	5
Blugr2_3124	5
Blugr2_3125	5
Blugr2_3126	5
Blugr2_3127	5
Blugr2_313	5
Blugr2_3152	5
Blugr2_3154	5
Blugr2_3164	5
Blugr2_3165	5
Blugr2_3166	5
Blugr2_3171	5
Blugr2_3172	5
Blugr2_3173	5
Blugr2_3175	5
Blugr2_3176	5
Blugr2_3196	5
Blugr2_3198	5
Blugr2_3261	5
Blugr2_3350	5
Blugr2_3351	5
Blugr2_3352	5
Blugr2_3408	5
Blugr2_3409	5
Blugr2_3410	5
Blugr2_3411	5
Blugr2_3452	5
Blugr2_3453	5
Blugr2_3465	5
Blugr2_3471	5
Blugr2_3479	5
Blugr2_3525	5
Blugr2_3526	5
Blugr2_3528	5
Blugr2_3536	5
Blugr2_3548	5
Blugr2_3550	5
Blugr2_3560	5
Blugr2_3561	5
Blugr2_3563	5
Blugr2_3564	5
Blugr2_3565	5
Blugr2_3573	5
Blugr2_3582	5
Blugr2_3583	5
Blugr2_3584	5
Blugr2_3600	5
Blugr2_3601	5
Blugr2_3602	5
Blugr2_3604	5
Blugr2_3605	5
Blugr2_3609	5
Blugr2_3628	5
Blugr2_3666	5
Blugr2_3673	5
Blugr2_3674	5
Blugr2_3675	5
Blugr2_3676	5
Blugr2_3677	5
Blugr2_3678	5
Blugr2_3679	5
Blugr2_3680	5
Blugr2_3681	5
Blugr2_3682	5
Blugr2_3683	5
Blugr2_3684	5
Blugr2_3685	5
Blugr2_3686	5
Blugr2_3687	5
Blugr2_3688	5
Blugr2_3689	5
Blugr2_3690	5
Blugr2_3691	5
Blugr2_3709	5
Blugr2_3710	5
Blugr2_3711	5
Blugr2_3715	5
Blugr2_3716	5
Blugr2_3818	5
Blugr2_3819	5
Blugr2_3822	5
Blugr2_3825	5
Blugr2_3826	5
Blugr2_3844	5
Blugr2_3868	5
Blugr2_3869	5
Blugr2_3914	5
Blugr2_3916	5
Blugr2_3919	5
Blugr2_3923	5
Blugr2_3979	5
Blugr2_4007	5
Blugr2_4062	5
Blugr2_4065	5
Blugr2_4071	5
Blugr2_409	5
Blugr2_4146	5
Blugr2_4220	5
Blugr2_4282	5
Blugr2_4419	5
Blugr2_4454	5
Blugr2_4455	5
Blugr2_4456	5
Blugr2_4461	5
Blugr2_4462	5
Blugr2_4480	5
Blugr2_4586	5
Blugr2_4588	5
Blugr2_4770	5
Blugr2_4781	5
Blugr2_4782	5
Blugr2_4784	5
Blugr2_4785	5
Blugr2_4787	5
Blugr2_4803	5
Blugr2_4804	5
Blugr2_4805	5
Blugr2_4908	5
Blugr2_4963	5
Blugr2_4964	5
Blugr2_4965	5
Blugr2_4967	5
Blugr2_50	5
Blugr2_5085	5
Blugr2_5086	5
Blugr2_5142	5
Blugr2_5153	5
Blugr2_5164	5
Blugr2_5165	5
Blugr2_5166	5
Blugr2_5168	5
Blugr2_5169	5
Blugr2_5177	5
Blugr2_5178	5
Blugr2_5179	5
Blugr2_518	5
Blugr2_5180	5
Blugr2_5222	5
Blugr2_5223	5
Blugr2_5243	5
Blugr2_5322	5
Blugr2_5359	5
Blugr2_5360	5
Blugr2_5361	5
Blugr2_5362	5
Blugr2_5377	5
Blugr2_5378	5
Blugr2_5379	5
Blugr2_5380	5
Blugr2_5381	5
Blugr2_5382	5
Blugr2_5384	5
Blugr2_5385	5
Blugr2_5386	5
Blugr2_5425	5
Blugr2_5426	5
Blugr2_543	5
Blugr2_544	5
Blugr2_5444	5
Blugr2_5445	5
Blugr2_545	5
Blugr2_5453	5
Blugr2_5461	5
Blugr2_5474	5
Blugr2_5487	5
Blugr2_5530	5
Blugr2_5533	5
Blugr2_555	5
Blugr2_5558	5
Blugr2_556	5
Blugr2_558	5
Blugr2_560	5
Blugr2_5603	5
Blugr2_5604	5
Blugr2_5607	5
Blugr2_5608	5
Blugr2_561	5
Blugr2_5613	5
Blugr2_5616	5
Blugr2_5617	5
Blugr2_5642	5
Blugr2_568	5
Blugr2_569	5
Blugr2_5696	5
Blugr2_573	5
Blugr2_5804	5
Blugr2_5805	5
Blugr2_5816	5
Blugr2_5828	5
Blugr2_5829	5
Blugr2_5830	5
Blugr2_5883	5
Blugr2_597	5
Blugr2_598	5
Blugr2_599	5
Blugr2_5999	5
Blugr2_600	5
Blugr2_6000	5
Blugr2_6005	5
Blugr2_6006	5
Blugr2_6007	5
Blugr2_601	5
Blugr2_6011	5
Blugr2_6017	5
Blugr2_6019	5
Blugr2_602	5
Blugr2_6020	5
Blugr2_6022	5
Blugr2_603	5
Blugr2_6035	5
Blugr2_6036	5
Blugr2_604	5
Blugr2_605	5
Blugr2_606	5
Blugr2_607	5
Blugr2_608	5
Blugr2_6172	5
Blugr2_6174	5
Blugr2_6177	5
Blugr2_6178	5
Blugr2_6184	5
Blugr2_6220	5
Blugr2_6245	5
Blugr2_6246	5
Blugr2_6248	5
Blugr2_6297	5
Blugr2_6416	5
Blugr2_6553	5
Blugr2_6583	5
Blugr2_6584	5
Blugr2_6585	5
Blugr2_6586	5
Blugr2_6594	5
Blugr2_6595	5
Blugr2_6596	5
Blugr2_6597	5
Blugr2_6598	5
Blugr2_6600	5
Blugr2_6601	5
Blugr2_6602	5
Blugr2_6603	5
Blugr2_6604	5
Blugr2_6605	5
Blugr2_6613	5
Blugr2_6685	5
Blugr2_6686	5
Blugr2_67	5
Blugr2_6701	5
Blugr2_6702	5
Blugr2_6705	5
Blugr2_6706	5
Blugr2_6723	5
Blugr2_6757	5
Blugr2_6758	5
Blugr2_6761	5
Blugr2_6766	5
Blugr2_6767	5
Blugr2_6768	5
Blugr2_6769	5
Blugr2_6770	5
Blugr2_6771	5
Blugr2_6773	5
Blugr2_68	5
Blugr2_6818	5
Blugr2_6852	5
Blugr2_6854	5
Blugr2_6855	5
Blugr2_6858	5
Blugr2_6859	5
Blugr2_6862	5
Blugr2_69	5
Blugr2_6914	5
Blugr2_6962	5
Blugr2_7052	5
Blugr2_7085	5
Blugr2_7114	5
Blugr2_7115	5
Blugr2_7116	5
Blugr2_7117	5
Blugr2_7118	5
Blugr2_72	5
Blugr2_85	5
Blugr2_91	5
Blugr2_4692	232
Blugr2_4693	232
Blugr2_4694	232
Blugr2_4695	232
Blugr2_4696	232
Blugr2_4697	232
Blugr2_4698	232
Blugr2_4699	232
Blugr2_4703	232
Blugr2_4704	232
Blugr2_4706	232
Blugr2_5390	638
Blugr2_5548	638
Blugr2_5555	638
Blugr2_3359	1186
Blugr2_3531	1186
Blugr2_6164	1401
Blugr2_6165	1401
Blugr2_1642	s
Blugr2_2327	s
Blugr2_257	s
Blugr2_2780	s
Blugr2_3737	s
Blugr2_3876	s
Blugr2_4705	s
Blugr2_5143	s
Blugr2_5181	s
Blugr2_6194	s
Blugr2_6201	s

### Sheet: CSEPs
CSEP	CSEP gene family	Top hit	Cluster	Sequence identity	E-value	Low-stringency RNAse supercluster
CSEP0001	24	Blugr2_3573	5	100	1.89e-76	Y
CSEP0002	10	Blugr2_2383	5	100	1.92e-104	Y
CSEP0003	2	Blugr2_2545	5	99.251	0	Y
CSEP0004	36	Blugr2_4588	5	100	2.09e-89	Y
CSEP0005	25	Blugr2_3176	5	100	3.45e-77	Y
CSEP0006	2	Blugr2_2543	5	100	0	Y
CSEP0007		Blugr2_6201	s	100	7.01e-164	Y
CSEP0008		Blugr2_2851	1148	100	2.98e-68	N
CSEP0009	2	Blugr2_2062	5	100	0	Y
CSEP0010	2	Blugr2_2550	5	100	0	Y
CSEP0011	2	Blugr2_2560	5	100	0	Y
CSEP0012	25	Blugr2_3173	5	75.833	1.68e-61	Y
CSEP0013	1	Blugr2_30	40	100	0	N
CSEP0014	39	Blugr2_1812	5	100	1.75e-59	Y
CSEP0015	6	Blugr2_4705	s	99.701	0	Y
CSEP0016	1	Blugr2_42	40	100	0	N
CSEP0017		Blugr2_1526	5	100	1.22e-91	Y
CSEP0018		Blugr2_4146	5	100	2.07e-79	Y
CSEP0019	2	Blugr2_2538	5	100	0	Y
CSEP0020	2	Blugr2_2553	5	100	0	Y
CSEP0021	2	Blugr2_2559	5	100	0	Y
CSEP0022	2	Blugr2_2561	5	100	0	Y
CSEP0023	2	Blugr2_2534	5	100	0	Y
CSEP0024	2	Blugr2_2549	5	100	0	Y
CSEP0025	2	Blugr2_2569	5	100	0	Y
CSEP0026		-	-	-	-	-
CSEP0027	41	Blugr2_6723	5	100	2.23e-73	Y
CSEP0028	41	Blugr2_545	5	100	1.63e-69	Y
CSEP0029	10	Blugr2_2388	5	100	6.22e-107	Y
CSEP0030	42	Blugr2_2385	5	100	2.46e-113	Y
CSEP0031	42	Blugr2_2386	5	96.667	2.67e-62	Y
CSEP0032	10	Blugr2_2389	5	95.714	3.19e-100	Y
CSEP0033	42	Blugr2_2387	5	100	9.01e-61	Y
CSEP0034	27	Blugr2_263	5	100	1.01e-104	Y
CSEP0035	27	Blugr2_2372	5	100	2.42e-104	Y
CSEP0036	4	Blugr2_2382	5	100	1.96e-103	Y
CSEP0037	56	Blugr2_1481	5	100	8.34e-107	Y
CSEP0038	3	Blugr2_558	5	88.889	0	Y
CSEP0039		Blugr2_943	255	100	4.44e-88	N
CSEP0040		Blugr2_3910	s	100	8.42e-70	N
CSEP0041	11	Blugr2_3668	44	100	7.14e-115	N
CSEP0042		Blugr2_5848	s	100	0	N
CSEP0043		Blugr2_5387	s	100	7.64e-64	N
CSEP0044		Blugr2_1642	s	100	0	Y
CSEP0045		Blugr2_5376	45	100	1.38e-78	N
CSEP0046		Blugr2_5088	332	100	0	N
CSEP0047	11	Blugr2_3484	44	100	1.94e-113	N
CSEP0048		Blugr2_3198	5	100	4.53e-65	Y
CSEP0049	58	Blugr2_2504	345	100	3.1e-95	N
CSEP0050	29	Blugr2_5362	5	100	3.86e-78	Y
CSEP0051		Blugr2_867	748	100	9.73e-47	N
CSEP0052		Blugr2_4999	s	100	1.23e-81	N
CSEP0053		-	-	-	-	-
CSEP0054		Blugr2_3246	71	100	3.88e-44	N
CSEP0055	43	Blugr2_518	5	100	5.21e-76	Y
CSEP0056	59	Blugr2_3565	5	100	1.04e-88	Y
CSEP0057	59	Blugr2_3564	5	100	7.29e-85	Y
CSEP0058	8	Blugr2_1271	5	100	1.78e-68	Y
CSEP0059	29	Blugr2_5378	5	100	1.12e-66	Y
CSEP0060	29	Blugr2_5360	5	100	2.57e-67	Y
CSEP0061	60	Blugr2_3869	5	100	1.12e-88	Y
CSEP0062		Blugr2_5377	5	100	2.8e-102	Y
CSEP0063	20	Blugr2_5999	5	100	4.49e-79	Y
CSEP0064	21	Blugr2_4805	5	100	2.69e-71	Y
CSEP0065	21	Blugr2_4803	5	100	1.62e-71	Y
CSEP0066	21	Blugr2_5322	5	93.069	1.41e-66	Y
CSEP0067	40	Blugr2_1761	5	100	3.46e-97	Y
CSEP0068	40	Blugr2_1765	5	100	8.19e-98	Y
CSEP0069	30	Blugr2_3165	5	100	2.89e-72	Y
CSEP0070	30	Blugr2_3164	5	100	6.55e-74	Y
CSEP0071	30	Blugr2_3166	5	100	3.53e-71	Y
CSEP0072	30	Blugr2_3152	5	100	3.57e-72	Y
CSEP0073	44	Blugr2_573	5	100	1.07e-70	Y
CSEP0074	44	Blugr2_3	5	100	1.57e-69	Y
CSEP0075	44	Blugr2_569	5	100	4.63e-67	Y
CSEP0076	3	Blugr2_561	5	100	0	Y
CSEP0077		Blugr2_5143	s	100	1.75e-63	Y
CSEP0078	56	Blugr2_3020	5	100	5.1e-111	Y
CSEP0079	1	Blugr2_854	40	100	0	N
CSEP0080	45	Blugr2_5165	5	100	1.35e-35	Y
CSEP0081	12	Blugr2_6766	5	100	5.81e-71	Y
CSEP0082		Blugr2_5153	5	100	1.35e-66	Y
CSEP0083	46	Blugr2_3045	5	100	1.29e-37	Y
CSEP0084	46	Blugr2_3044	5	100	2.78e-65	Y
CSEP0085	46	Blugr2_3046	5	100	4.27e-65	Y
CSEP0086	25	Blugr2_3172	5	100	3.95e-79	Y
CSEP0087	38	Blugr2_7023	40	100	0	N
CSEP0088		Blugr2_7022	1173	100	2.2e-148	N
CSEP0089	4	Blugr2_6597	5	100	1.02e-99	Y
CSEP0090	12	Blugr2_6770	5	100	1.81e-75	Y
CSEP0091	12	Blugr2_6768	5	100	1.68e-75	Y
CSEP0092	12	Blugr2_6771	5	100	8.59e-80	Y
CSEP0093	12	Blugr2_6758	5	100	5.77e-72	Y
CSEP0094	12	Blugr2_6757	5	100	2.02e-79	Y
CSEP0095		Blugr2_5359	5	100	1.03e-65	Y
CSEP0096	47	Blugr2_3359	1186	100	5e-155	Y
CSEP0097	45	Blugr2_5164	5	100	2.38e-65	Y
CSEP0098	25	Blugr2_3173	5	100	1.55e-88	Y
CSEP0099	5	Blugr2_3525	5	100	1.83e-69	Y
CSEP0100	29	Blugr2_3666	5	100	4.21e-68	Y
CSEP0101	20	Blugr2_5386	5	100	8.45e-78	Y
CSEP0102	20	Blugr2_5385	5	100	2.4e-79	Y
CSEP0103	43	Blugr2_68	5	79.245	5.87e-63	Y
CSEP0104	24	Blugr2_3560	5	100	3.06e-73	Y
CSEP0105	31	Blugr2_2329	5	100	3.95e-76	Y
CSEP0106	32	Blugr2_3683	5	100	5.05e-66	Y
CSEP0107	32	Blugr2_3681	5	100	8.55e-66	Y
CSEP0108	32	Blugr2_3682	5	100	4.11e-65	Y
CSEP0109	32	Blugr2_3684	5	100	1.14e-63	Y
CSEP0110		Blugr2_3822	5	100	6.08e-66	Y
CSEP0111	24	Blugr2_3550	5	100	6.58e-77	Y
CSEP0112	5	Blugr2_3689	5	100	3.59e-66	Y
CSEP0113	5	Blugr2_280	5	100	1.21e-65	Y
CSEP0114	5	Blugr2_6022	5	100	3.38e-64	Y
CSEP0115	5	Blugr2_6020	5	97.727	2.42e-62	Y
CSEP0116	5	Blugr2_6019	5	100	1.09e-64	Y
CSEP0117	5	Blugr2_2304	5	100	1.53e-37	Y
CSEP0118	5	Blugr2_282	5	100	3.63e-76	Y
CSEP0119		Blugr2_5179	5	100	5.45e-86	Y
CSEP0120	19	Blugr2_3914	5	100	2.87e-66	Y
CSEP0121	47	Blugr2_3531	1186	100	8.34e-157	Y
CSEP0122	43	Blugr2_50	5	100	5.44e-34	Y
CSEP0123	61	Blugr2_3352	5	100	5.97e-70	Y
CSEP0124	13	Blugr2_2112	5	100	6.97e-73	Y
CSEP0125	13	Blugr2_2118	5	100	3.6e-77	Y
CSEP0126	4	Blugr2_91	5	100	1.57e-103	Y
CSEP0127	3	Blugr2_3465	5	100	0	Y
CSEP0128	16	Blugr2_209	5	100	9.03e-84	Y
CSEP0129	16	Blugr2_210	5	100	4.34e-84	Y
CSEP0130	16	Blugr2_215	5	100	5.88e-84	Y
CSEP0131	16	Blugr2_3526	5	100	9.88e-83	Y
CSEP0132	62	Blugr2_1523	5	100	7.9e-93	Y
CSEP0133	24	Blugr2_3548	5	100	2.55e-75	Y
CSEP0134	60	Blugr2_3868	5	100	2.2e-76	Y
CSEP0135	63	Blugr2_3818	5	55.789	1.78e-39	Y
CSEP0136	63	Blugr2_3818	5	100	1.44e-41	Y
CSEP0137	22	Blugr2_4965	5	100	2.47e-61	Y
CSEP0138	4	Blugr2_3001	5	100	3.69e-103	Y
CSEP0139	19	Blugr2_3688	5	100	4.01e-66	Y
CSEP0140	61	Blugr2_3351	5	100	1.41e-69	Y
CSEP0141	64	Blugr2_5169	5	100	5.12e-72	Y
CSEP0142		Blugr2_6220	5	100	3.45e-65	Y
CSEP0143	48	Blugr2_6246	5	73.649	6.77e-78	Y
CSEP0144	48	Blugr2_6246	5	100	2.02e-116	Y
CSEP0145	5	Blugr2_3685	5	100	2.02e-71	Y
CSEP0146	22	Blugr2_4967	5	100	4.26e-63	Y
CSEP0147	8	Blugr2_3709	5	100	3.77e-67	Y
CSEP0148	8	Blugr2_3716	5	100	1.74e-69	Y
CSEP0149	8	Blugr2_3710	5	100	2.65e-67	Y
CSEP0150	8	Blugr2_3711	5	100	2.32e-67	Y
CSEP0151	8	Blugr2_3715	5	100	5.29e-67	Y
CSEP0152		Blugr2_2309	5	100	6.54e-72	Y
CSEP0153	4	Blugr2_6598	5	100	2.17e-100	Y
CSEP0154	4	Blugr2_6601	5	100	1.32e-108	Y
CSEP0155	3	Blugr2_6035	5	91.821	0	Y
CSEP0156	1	Blugr2_5183	40	96.141	0	N
CSEP0157		Blugr2_5587	s	100	6.35e-84	N
CSEP0158	3	Blugr2_601	5	95.225	0	Y
CSEP0159		-	-	-	-	-
CSEP0160	11	Blugr2_3483	44	100	1.73e-110	N
CSEP0161	4	Blugr2_6613	5	100	6.81e-109	Y
CSEP0162	4	Blugr2_6583	5	100	1.14e-102	Y
CSEP0163	4	Blugr2_6586	5	100	9.53e-103	Y
CSEP0164	4	Blugr2_6604	5	100	7.88e-105	Y
CSEP0165	4	Blugr2_6594	5	100	7.42e-102	Y
CSEP0166	4	Blugr2_6602	5	100	6.49e-102	Y
CSEP0167	13	Blugr2_2113	5	100	4.14e-73	Y
CSEP0168	13	Blugr2_2124	5	100	4.93e-73	Y
CSEP0169	13	Blugr2_2117	5	100	3.23e-69	Y
CSEP0170	5	Blugr2_2302	s	100	3.01e-14	N
CSEP0171	4	Blugr2_2380	5	100	9.53e-102	Y
CSEP0172	4	Blugr2_2379	5	100	3.4e-102	Y
CSEP0173		Blugr2_1008	s	100	7.38e-20	N
CSEP0174		Blugr2_5142	5	100	9.46e-61	Y
CSEP0175	6	Blugr2_4697	232	60.606	9.13e-09	Y
CSEP0176	6	Blugr2_4693	232	97.315	0	Y
CSEP0177	49	Blugr2_4419	5	100	2.01e-69	Y
CSEP0178	49	Blugr2_3536	5	75.926	2.15e-26	Y
CSEP0179	49	Blugr2_3536	5	82.759	3.27e-66	Y
CSEP0180	22	Blugr2_3826	5	100	2.07e-64	Y
CSEP0181	22	Blugr2_3825	5	100	2.17e-38	Y
CSEP0182		Blugr2_4785	5	100	1.35e-70	Y
CSEP0183	65	Blugr2_5181	s	100	1.74e-54	Y
CSEP0184	65	Blugr2_5180	5	100	1.76e-72	Y
CSEP0185		Blugr2_3600	5	77.241	5.28e-78	Y
CSEP0186	50	Blugr2_4784	5	42.222	9.73e-21	Y
CSEP0187	2	Blugr2_4770	5	99.062	0	Y
CSEP0188	51	Blugr2_5829	5	100	1.78e-107	Y
CSEP0189	39	Blugr2_5883	5	97.143	3.29e-101	Y
CSEP0190	39	Blugr2_1922	5	96.739	2.74e-63	Y
CSEP0191	10	Blugr2_5558	5	100	2.82e-106	Y
CSEP0192	6	Blugr2_4697	232	100	2.48e-179	Y
CSEP0193	52	Blugr2_6859	5	95.833	2e-66	Y
CSEP0194	14	Blugr2_3605	5	100	3.14e-63	Y
CSEP0195	33	Blugr2_1694	5	92.079	1.05e-68	Y
CSEP0196		Blugr2_85	5	100	1.44e-77	Y
CSEP0197	12	Blugr2_6761	5	100	1.13e-79	Y
CSEP0198	4	Blugr2_6600	5	100	1.42e-109	Y
CSEP0199		-	-	-	-	-
CSEP0200		Blugr2_2276	s	100	9.23e-61	N
CSEP0201	10	Blugr2_2381	5	100	3.32e-104	Y
CSEP0202	4	Blugr2_6595	5	98.795	8.28e-60	Y
CSEP0203		Blugr2_5474	5	100	9.46e-60	Y
CSEP0204	40	Blugr2_4480	5	100	2.23e-103	Y
CSEP0205		Blugr2_2710	s	100	2.62e-40	N
CSEP0206	27	Blugr2_2369	5	100	2.02e-107	Y
CSEP0207		-	-	-	-	-
CSEP0208	1	Blugr2_5246	40	100	0	N
CSEP0209		Blugr2_4787	5	100	1.1e-110	Y
CSEP0210		Blugr2_2755	s	100	1.32e-141	N
CSEP0211	37	Blugr2_6060	40	100	0	N
CSEP0212	37	Blugr2_6058	40	100	0	N
CSEP0213	51	Blugr2_5829	5	49.612	1.8e-39	Y
CSEP0214		Blugr2_5723	89	100	1.07e-83	N
CSEP0215	1	Blugr2_853	40	100	0	N
CSEP0216	48	Blugr2_6248	5	100	8.69e-138	Y
CSEP0217	3	Blugr2_556	5	100	0	Y
CSEP0218	3	Blugr2_555	5	100	0	Y
CSEP0219		Blugr2_3844	5	100	1.82e-113	Y
CSEP0220	23	Blugr2_300	5	100	9.84e-62	Y
CSEP0221	19	Blugr2_6553	5	100	1.21e-68	Y
CSEP0222	1	Blugr2_6390	40	61.074	6.64e-126	N
CSEP0223		Blugr2_7028	s	100	8.53e-101	N
CSEP0224		Blugr2_5085	5	100	2.45e-141	Y
CSEP0225	17	Blugr2_3408	5	39.093	9.63e-88	Y
CSEP0226	1	Blugr2_1061	40	100	0	N
CSEP0227	26	Blugr2_1305	5	92.778	0	Y
CSEP0228	1	Blugr2_3616	40	100	0	N
CSEP0229	18	Blugr2_3125	5	100	8.45e-127	Y
CSEP0230	6	Blugr2_4694	232	100	0	Y
CSEP0231	18	Blugr2_3123	5	100	2.79e-139	Y
CSEP0232		Blugr2_5805	5	100	1.08e-74	Y
CSEP0233	28	Blugr2_6705	5	92.35	0	Y
CSEP0234	28	Blugr2_6706	5	100	0	Y
CSEP0235	28	Blugr2_6701	5	98.534	0	Y
CSEP0236	3	Blugr2_3471	5	92.771	0	Y
CSEP0237	3	Blugr2_7052	5	92.04	0	Y
CSEP0238	3	Blugr2_3479	5	95.05	0	Y
CSEP0239	11	Blugr2_3502	44	100	1.11e-93	N
CSEP0240	11	Blugr2_3474	44	100	1.25e-93	N
CSEP0241	11	Blugr2_3484	44	37.267	6.3e-30	N
CSEP0242		Blugr2_5106	s	100	0	N
CSEP0243	2	Blugr2_2564	5	95.533	0	Y
CSEP0244	2	Blugr2_4908	5	100	0	Y
CSEP0245	2	Blugr2_2522	5	98.961	0	Y
CSEP0246	2	Blugr2_2521	5	100	0	Y
CSEP0247	2	Blugr2_5696	5	93.194	0	Y
CSEP0248	23	Blugr2_301	5	100	1.57e-61	Y
CSEP0249	23	Blugr2_544	5	100	7.32e-64	Y
CSEP0250		Blugr2_1350	5	100	3.98e-78	Y
CSEP0251	1	Blugr2_4651	40	100	0	N
CSEP0252	17	Blugr2_6962	5	98.554	0	Y
CSEP0253		Blugr2_674	s	100	3.72e-130	N
CSEP0254	8	Blugr2_1273	5	100	1.84e-68	Y
CSEP0255	52	Blugr2_6862	5	65.359	4.53e-73	Y
CSEP0256	19	Blugr2_3675	5	100	2.56e-66	Y
CSEP0257	31	Blugr2_2321	5	99.074	3.36e-79	Y
CSEP0258	28	Blugr2_6702	5	99.688	0	Y
CSEP0259	3	Blugr2_558	5	96.944	0	Y
CSEP0260	50	Blugr2_5243	5	100	3.26e-58	Y
CSEP0261	3	Blugr2_598	5	84.267	0	Y
CSEP0262	66	Blugr2_5379	5	100	4.99e-63	Y
CSEP0263	4	Blugr2_2371	5	99.16	2.74e-88	Y
CSEP0264	21	Blugr2_3691	5	100	5.09e-71	Y
CSEP0265	33	Blugr2_1728	5	100	9.13e-103	Y
CSEP0266	64	Blugr2_5168	5	95.455	5.52e-59	Y
CSEP0267	22	Blugr2_3826	5	54.118	1.18e-25	Y
CSEP0268	14	Blugr2_4065	5	92.708	9.31e-65	Y
CSEP0269	10	Blugr2_2389	5	64.029	4.99e-63	Y
CSEP0270	2	Blugr2_2551	5	100	0	Y
CSEP0271	4	Blugr2_6596	5	80.153	4.98e-73	Y
CSEP0272	50	Blugr2_4784	5	100	2.99e-64	Y
CSEP0273		Blugr2_5816	5	100	4.65e-86	Y
CSEP0274		Blugr2_5824	s	100	7.91e-31	N
CSEP0275	67	Blugr2_5828	5	100	6.4e-91	Y
CSEP0276	67	Blugr2_5830	5	100	8.13e-92	Y
CSEP0277		Blugr2_5837	s	74.561	2.57e-56	N
CSEP0278		Blugr2_5872	s	80.894	1.19e-89	N
CSEP0279	7	Blugr2_2353	156	100	6.49e-78	N
CSEP0280	7	Blugr2_2335	156	100	6.35e-78	N
CSEP0281	2	Blugr2_2544	5	100	0	Y
CSEP0282	53	Blugr2_2193	40	100	0	N
CSEP0283	53	Blugr2_2201	40	100	0	N
CSEP0284	53	Blugr2_2199	40	100	1.13e-166	N
CSEP0285	45	Blugr2_5166	5	100	2.02e-35	Y
CSEP0286	7	Blugr2_5129	156	100	3.88e-59	N
CSEP0287	9	Blugr2_5124	156	100	4.1e-131	N
CSEP0288	68	Blugr2_5096	786	100	4.66e-45	N
CSEP0289	9	Blugr2_5043	156	98.101	5.33e-112	N
CSEP0290	9	Blugr2_5040	156	89.017	1.3e-107	N
CSEP0291	9	Blugr2_5037	156	88.439	9.77e-108	N
CSEP0292	9	Blugr2_5036	156	89.595	2.01e-109	N
CSEP0293		Blugr2_5024	s	97.906	7.12e-146	N
CSEP0294	9	Blugr2_5044	156	85.075	2.33e-81	N
CSEP0295	14	Blugr2_6818	5	100	3.42e-64	Y
CSEP0296	52	Blugr2_6858	5	93.168	2.05e-110	Y
CSEP0297		Blugr2_6914	5	96.104	3.63e-52	Y
CSEP0298	1	Blugr2_6926	40	100	0	N
CSEP0299	2	Blugr2_2548	5	100	0	Y
CSEP0300	2	Blugr2_2557	5	95.663	0	Y
CSEP0301	7	Blugr2_6943	156	99.225	1.18e-94	N
CSEP0302	7	Blugr2_6943	156	100	1.83e-95	N
CSEP0303	7	Blugr2_6940	1022	93.617	2.33e-27	N
CSEP0304	7	Blugr2_6981	156	95.385	2.25e-90	N
CSEP0305	7	Blugr2_6981	156	100	3.97e-97	N
CSEP0306	7	Blugr2_6981	156	99.231	3.09e-96	N
CSEP0307		Blugr2_7009	1173	100	4.92e-153	N
CSEP0308	38	Blugr2_7013	40	100	0	N
CSEP0309	38	Blugr2_7023	40	76.596	0	N
CSEP0310		Blugr2_7070	s	100	4.04e-57	N
CSEP0311	47	Blugr2_7085	5	100	3.84e-78	Y
CSEP0312	1	Blugr2_2530	40	99.666	0	N
CSEP0313	1	Blugr2_2532	40	100	0	N
CSEP0314	2	Blugr2_2533	5	100	0	Y
CSEP0315	2	Blugr2_2536	5	100	0	Y
CSEP0316	2	Blugr2_2537	5	98.718	7.56e-113	Y
CSEP0317	2	Blugr2_2570	5	99.481	0	Y
CSEP0318	2	Blugr2_2576	5	100	0	Y
CSEP0319		Blugr2_2747	5	100	6.54e-90	Y
CSEP0320		Blugr2_2749	5	100	2.37e-116	Y
CSEP0321	69	Blugr2_2750	5	100	1.63e-143	Y
CSEP0322		Blugr2_2766	5	100	4.1e-128	Y
CSEP0323	69	Blugr2_2767	5	100	8.6e-113	Y
CSEP0324	37	Blugr2_6059	40	100	0	N
CSEP0325		Blugr2_6164	1401	100	2.06e-158	Y
CSEP0326		Blugr2_6174	5	100	3.12e-110	Y
CSEP0327		Blugr2_6178	5	96.512	2.5e-58	Y
CSEP0328	36	Blugr2_4586	5	32	1.05e-09	Y
CSEP0329	68	Blugr2_6296	786	100	2.7e-55	N
CSEP0330	1	Blugr2_6375	40	100	0	N
CSEP0331	2	Blugr2_6416	5	100	0	Y
CSEP0332	4	Blugr2_6605	5	100	3.41e-109	Y
CSEP0333	8	Blugr2_1272	5	100	5.47e-51	Y
CSEP0334		Blugr2_4282	5	91.489	6.04e-57	Y
CSEP0335	1	Blugr2_4302	40	99.048	0	N
CSEP0336	1	Blugr2_4330	40	100	0	N
CSEP0337	1	Blugr2_4337	40	100	0	N
CSEP0338	1	Blugr2_4369	40	100	0	N
CSEP0339	5	Blugr2_3687	5	100	1.28e-67	Y
CSEP0340	41	Blugr2_3679	5	100	4.89e-73	Y
CSEP0341	15	Blugr2_308	5	100	0	Y
CSEP0342		Blugr2_257	s	100	1.14e-155	Y
CSEP0343	16	Blugr2_211	5	82.609	4.18e-80	Y
CSEP0344	16	Blugr2_208	5	100	6.69e-105	Y
CSEP0345	1	Blugr2_149	40	100	0	N
CSEP0346	1	Blugr2_137	40	100	0	N
CSEP0347	62	Blugr2_4220	5	100	4.59e-99	Y
CSEP0348	3	Blugr2_560	5	100	0	Y
CSEP0349	1	Blugr2_2355	40	95.019	0	N
CSEP0350	7	Blugr2_2356	156	100	8e-78	N
CSEP0351	1	Blugr2_2358	40	100	6.83e-89	N
CSEP0352	10	Blugr2_2359	5	100	5.29e-105	Y
CSEP0353		Blugr2_3182	s	100	1.48e-54	N
CSEP0354	27	Blugr2_2372	5	83.099	4.61e-80	Y
CSEP0355	18	Blugr2_3126	5	97.163	7.69e-101	Y
CSEP0356		Blugr2_3127	5	97.761	7.21e-97	Y
CSEP0357	18	Blugr2_3124	5	100	1.89e-32	Y
CSEP0358	18	Blugr2_3121	5	100	4.61e-95	Y
CSEP0359	18	Blugr2_3120	5	100	1.48e-103	Y
CSEP0360	19	Blugr2_3090	5	100	3.47e-72	Y
CSEP0361	70	Blugr2_4963	5	100	1.14e-71	Y
CSEP0362	70	Blugr2_4964	5	98.507	1.22e-45	Y
CSEP0363	23	Blugr2_302	5	100	9.5e-61	Y
CSEP0364	14	Blugr2_5604	5	99.099	7.91e-81	Y
CSEP0365	14	Blugr2_5608	5	100	2.49e-82	Y
CSEP0366		Blugr2_5578	s	100	4.29e-106	N
CSEP0367	54	Blugr2_5555	638	100	2.25e-130	Y
CSEP0368	54	Blugr2_5548	638	100	1.1e-130	Y
CSEP0369		Blugr2_5533	5	97.619	8.41e-59	Y
CSEP0370		Blugr2_5530	5	98.077	1.17e-73	Y
CSEP0371	34	Blugr2_5461	5	38.384	1.15e-25	Y
CSEP0372	34	Blugr2_5461	5	36.634	3.4e-17	Y
CSEP0373	34	Blugr2_5487	5	100	8.28e-76	Y
CSEP0374	34	Blugr2_5461	5	100	4.05e-73	Y
CSEP0375	2	Blugr2_5445	5	92.978	0	Y
CSEP0376	2	Blugr2_5444	5	95.312	0	Y
CSEP0377	2	Blugr2_5426	5	90.488	0	Y
CSEP0378		Blugr2_1760	s	100	0	N
CSEP0379	35	Blugr2_6007	5	100	7.43e-83	Y
CSEP0380	35	Blugr2_6011	5	82.178	1.94e-55	Y
CSEP0381		Blugr2_2920	5	91.071	9.87e-37	Y
CSEP0382	1	Blugr2_424	40	100	4.04e-159	N
CSEP0383	17	Blugr2_4282	5	28.493	8.63e-42	Y
CSEP0384	54	Blugr2_5390	638	100	1.77e-132	Y
CSEP0385	1	Blugr2_4479	40	100	0	N
CSEP0386	36	Blugr2_4586	5	100	5.59e-91	Y
CSEP0387	17	Blugr2_3408	5	100	0	Y
CSEP0388	15	Blugr2_3410	5	94.118	0	Y
CSEP0389	17	Blugr2_3411	5	95.845	0	Y
CSEP0390		Blugr2_3424	s	96.8	1.41e-80	N
CSEP0391	3	Blugr2_3465	5	54.762	4.13e-142	Y
CSEP0392	11	Blugr2_3668	44	53.968	7.81e-48	N
CSEP0393	5	Blugr2_3528	5	100	2.44e-67	Y
CSEP0394	1	Blugr2_794	40	100	0	N
CSEP0395		-	-	-	-	-
CSEP0396	3	Blugr2_608	5	97.191	0	Y
CSEP0397	6	Blugr2_4703	232	100	0	Y
CSEP0398	6	Blugr2_4706	232	100	0	Y
CSEP0399		Blugr2_2781	1238	100	4.55e-104	N
CSEP0400	1	Blugr2_1344	40	100	0	N
CSEP0401	1	Blugr2_1336	40	100	0	N
CSEP0402	26	Blugr2_1306	5	100	0	Y
CSEP0403	26	Blugr2_1296	5	100	0	Y
CSEP0404	1	Blugr2_4900	40	100	0	N
CSEP0405	1	Blugr2_4899	40	100	0	N
CSEP0406	1	Blugr2_3074	40	100	0	N
CSEP0407		Blugr2_3075	5	89.583	9.79e-122	Y
CSEP0408	1	Blugr2_3072	40	34.459	2.28e-49	N
CSEP0409	1	Blugr2_3072	40	100	0	N
CSEP0410	1	Blugr2_3071	40	100	0	N
CSEP0411	57	Blugr2_3068	44	100	1.17e-123	N
CSEP0412	57	Blugr2_3067	44	100	4.17e-126	N
CSEP0413	1	Blugr2_3066	40	100	0	N
CSEP0414	1	Blugr2_3065	40	100	0	N
CSEP0415	1	Blugr2_3037	40	100	0	N
CSEP0416	15	Blugr2_3035	5	93.772	0	Y
CSEP0417	15	Blugr2_286	5	45.329	7.91e-82	Y
CSEP0418	15	Blugr2_308	5	47.464	9.48e-78	Y
CSEP0419	14	Blugr2_5604	5	97.297	1.35e-79	Y
CSEP0420		Blugr2_1561	s	100	0	N
CSEP0421	1	Blugr2_1476	40	100	0	N
CSEP0422		Blugr2_1174	s	81.443	2.38e-47	N
CSEP0423	1	Blugr2_954	40	100	0	N
CSEP0424	1	Blugr2_953	40	100	0	N
CSEP0425	14	Blugr2_1006	5	100	2.24e-65	Y
CSEP0426	1	Blugr2_1007	40	100	0	N
CSEP0428	9	Blugr2_1011	156	100	1.34e-107	N
CSEP0429	1	Blugr2_1059	40	100	0	N
CSEP0430	1	Blugr2_1083	40	100	0	N
CSEP0431	1	Blugr2_1084	40	100	0	N
CSEP0432	15	Blugr2_2930	5	85.965	0	Y
CSEP0433	1	Blugr2_2929	40	100	0	N
CSEP0434	6	Blugr2_4696	232	100	0	Y
CSEP0435		Blugr2_1746	s	100	2.19e-130	N
CSEP0436	33	Blugr2_1719	5	98.889	3.63e-66	Y
CSEP0437	33	Blugr2_1694	5	95.652	4.38e-66	Y
CSEP0438		Blugr2_1701	5	96.02	1.01e-144	Y
CSEP0439	51	Blugr2_1394	5	98.305	3.29e-87	Y
CSEP0440		Blugr2_3604	5	100	1.41e-138	Y
CSEP0441	58	Blugr2_3624	345	100	4.06e-92	N
CSEP0442	5	Blugr2_281	5	97.701	1.07e-61	Y
CSEP0443	23	Blugr2_299	5	100	3.13e-61	Y
CSEP0444	55	Blugr2_310	40	100	0	N
CSEP0445	15	Blugr2_313	5	99.273	0	Y
CSEP0446	55	Blugr2_328	40	100	0	N
CSEP0447	20	Blugr2_72	5	92.105	3.5e-75	Y
CSEP0448	20	Blugr2_69	5	100	2.36e-80	Y
CSEP0449	1	Blugr2_38	40	100	0	N
CSEP0450	1	Blugr2_32	40	100	0	N
CSEP0451	1	Blugr2_26	40	93.75	0	N
CSEP0452	1	Blugr2_6730	40	100	0	N
CSEP0453	1	Blugr2_6733	40	100	0	N
CSEP0454	1	Blugr2_6735	40	100	0	N
CSEP0455	1	Blugr2_6741	40	100	0	N
CSEP0456	1	Blugr2_6742	40	100	0	N
CSEP0457	1	Blugr2_6730	40	67.246	1.21e-168	N
CSEP0458	1	Blugr2_6746	40	100	0	N
CSEP0459	3	Blugr2_607	5	96.639	0	Y
CSEP0460	3	Blugr2_605	5	100	0	Y
CSEP0461	3	Blugr2_602	5	97.191	0	Y
CSEP0462	3	Blugr2_600	5	98.675	0	Y
CSEP0463	17	Blugr2_4454	5	87.77	0	Y
CSEP0464		-	-	-	-	-
CSEP0465		Blugr2_4414	40	100	0	N
CSEP0466	6	Blugr2_4698	232	96.736	0	Y
CSEP0467	6	Blugr2_4704	232	100	0	Y
CSEP0468	1	Blugr2_4716	40	100	0	N
CSEP0469	3	Blugr2_543	5	100	0	Y
CSEP0470	1	Blugr2_3616	40	34.146	8.12e-40	N
CSEP0471	13	Blugr2_2119	5	93.137	1.07e-67	Y
CSEP0472	71	Blugr2_2107	1086	100	2.56e-127	N
CSEP0473	71	Blugr2_2107	1086	100	2.56e-127	N
CSEP0474		Blugr2_3337	s	100	5.04e-90	N
CSEP0475	72	Blugr2_2439	5	100	2.65e-115	Y
CSEP0476	72	Blugr2_2438	5	100	6.74e-141	Y
CSEP0477		Blugr2_2422	5	88.971	2.68e-87	Y
CSEP0478	1	Blugr2_1363	40	100	0	N
CSEP0479	1	Blugr2_1362	40	100	0	N
CSEP0480	26	Blugr2_1395	5	100	0	Y
CSEP0481	31	Blugr2_2317	5	100	6.72e-94	Y
CSEP0482	1	Blugr2_2528	40	100	0	N
CSEP0483	5	Blugr2_3680	5	88.235	8.59e-64	Y
CSEP0484	2	Blugr2_2062	5	76.276	0	Y
CSEP0485	66	Blugr2_5379	5	100	4.99e-63	Y
CSEP0486	21	Blugr2_3691	5	100	5.09e-71	Y
CSEP0487	13	Blugr2_2120	5	100	2.23e-31	Y
CSEP0488	35	Blugr2_6011	5	100	3.98e-76	Y
CSEP0489	35	Blugr2_6005	5	100	4.17e-73	Y
CSEP0490	31	Blugr2_2327	s	97.561	6.19e-26	Y
CSEP0491	5	Blugr2_3690	5	100	1.51e-65	Y
CSEP0492	55	Blugr2_310	40	90.119	9.43e-175	N

### Sheet: Y.F.WxC motifs
Protein ID	Motif position	Motif	Cluster memberships	Low-stringency RNAse supercluster
Blugr2_1179	-	-	1	N
Blugr2_1725	-	-	1	N
Blugr2_1931	7	FGC	1	N
Blugr2_203	-	-	1	N
Blugr2_2395	-	-	1	N
Blugr2_2946	-	-	1	N
Blugr2_2953	-	-	1	N
Blugr2_2974	-	-	1	N
Blugr2_3190	-	-	1	N
Blugr2_3357	-	-	1	N
Blugr2_3405	-	-	1	N
Blugr2_3796	-	-	1	N
Blugr2_3911	-	-	1	N
Blugr2_4014	-	-	1	N
Blugr2_4150	-	-	1	N
Blugr2_4758	-	-	1	N
Blugr2_5152	-	-	1	N
Blugr2_5292	-	-	1	N
Blugr2_5301	-	-	1	N
Blugr2_5643	-	-	1	N
Blugr2_5659	-	-	1	N
Blugr2_5703	-	-	1	N
Blugr2_5771	-	-	1	N
Blugr2_59	-	-	1	N
Blugr2_6051	-	-	1	N
Blugr2_623	-	-	1	N
Blugr2_6516	-	-	1	N
Blugr2_1446	-	-	2	N
Blugr2_1749	-	-	2	N
Blugr2_2458	16	FCC	2	N
Blugr2_2708	-	-	2	N
Blugr2_3129	-	-	2	N
Blugr2_3838	-	-	2	N
Blugr2_3921	-	-	2	N
Blugr2_3999	-	-	2	N
Blugr2_4314	-	-	2	N
Blugr2_4597	-	-	2	N
Blugr2_4640	-	-	2	N
Blugr2_4744	-	-	2	N
Blugr2_5347	-	-	2	N
Blugr2_5586	-	-	2	N
Blugr2_5653	-	-	2	N
Blugr2_5802	-	-	2	N
Blugr2_5945	-	-	2	N
Blugr2_6125	-	-	2	N
Blugr2_797	-	-	2	N
Blugr2_798	-	-	2	N
Blugr2_3877	28	FLC	3	N
Blugr2_4160	-	-	3	N
Blugr2_4362	-	-	3	N
Blugr2_4373	-	-	3	N
Blugr2_4374	-	-	3	N
Blugr2_5708	-	-	3	N
Blugr2_6570	-	-	3	N
Blugr2_7011	-	-	3	N
Blugr2_3174	-	-	4	N
Blugr2_3807	-	-	4	N
Blugr2_4265	-	-	4	N
Blugr2_4278	-	-	4	N
Blugr2_1006	43	FEC	5	Y
Blugr2_1271	28	YKC	5	Y
Blugr2_1272	28	FKC	5	Y
Blugr2_1273	28	YKC	5	Y
Blugr2_1282	28	YKC	5	Y
Blugr2_1283	28	YKC	5	Y
Blugr2_1296	37	YIC	5	Y
Blugr2_1305	37	YIC	5	Y
Blugr2_1306	37	YIC	5	Y
Blugr2_1350	-	-	5	Y
Blugr2_1394	29	FNC	5	Y
Blugr2_1395	37	YIC	5	Y
Blugr2_1481	-	-	5	Y
Blugr2_1523	43	FTC	5	Y
Blugr2_1526	40	FTC	5	Y
Blugr2_1694	-	-	5	Y
Blugr2_1701	-	-	5	Y
Blugr2_1715	-	-	5	Y
Blugr2_1719	-	-	5	Y
Blugr2_1728	-	-	5	Y
Blugr2_1748	-	-	5	Y
Blugr2_1761	35	FSC	5	Y
Blugr2_1765	35	FNC	5	Y
Blugr2_1812	35	FDC	5	Y
Blugr2_1922	35	FNC	5	Y
Blugr2_2062	37	FVC	5	Y
Blugr2_208	42	FNC	5	Y
Blugr2_209	42	FLC	5	Y
Blugr2_210	42	FLC	5	Y
Blugr2_211	42	FYC	5	Y
Blugr2_2112	-	-	5	Y
Blugr2_2113	25	FKC	5	Y
Blugr2_2117	25	YKC	5	Y
Blugr2_2118	25	YKC	5	Y
Blugr2_2119	25	YLC	5	Y
Blugr2_2120	25	YQC	5	Y
Blugr2_2124	25	YKC	5	Y
Blugr2_215	42	FLC	5	Y
Blugr2_216	42	FLC	5	Y
Blugr2_220	39	FNC	5	Y
Blugr2_221	39	YNC	5	Y
Blugr2_224	40	FNC	5	Y
Blugr2_2304	28	FQC	5	Y
Blugr2_2309	23	YTC	5	Y
Blugr2_2317	27	YKC	5	Y
Blugr2_2320	27	YSC	5	Y
Blugr2_2321	27	YSC	5	Y
Blugr2_2322	27	YSC	5	Y
Blugr2_2326	27	YSC	5	Y
Blugr2_2329	27	YYC	5	Y
Blugr2_2359	35	FNC	5	Y
Blugr2_2369	10	FQC	5	Y
Blugr2_2370	35	FTC	5	Y
Blugr2_2371	35	FIC	5	Y
Blugr2_2372	10	FQC	5	Y
Blugr2_2378	35	FIC	5	Y
Blugr2_2379	35	FRC	5	Y
Blugr2_2380	35	FRC	5	Y
Blugr2_2381	35	FQC	5	Y
Blugr2_2382	34	FQC	5	Y
Blugr2_2383	10	FQC	5	Y
Blugr2_2384	34	FIC	5	Y
Blugr2_2385	34	FIC	5	Y
Blugr2_2386	34	FIC	5	Y
Blugr2_2387	34	FIC	5	Y
Blugr2_2388	35	FMC	5	Y
Blugr2_2389	10	FQC	5	Y
Blugr2_2422	-	-	5	Y
Blugr2_2433	25	YNC	5	Y
Blugr2_2438	37	FEC	5	Y
Blugr2_2439	37	FKC	5	Y
Blugr2_249	41	YNC	5	Y
Blugr2_2520	37	FLC	5	Y
Blugr2_2521	37	FVC	5	Y
Blugr2_2522	37	FVC	5	Y
Blugr2_2523	37	FLC	5	Y
Blugr2_2533	37	FVC	5	Y
Blugr2_2534	37	FVC	5	Y
Blugr2_2535	37	FVC	5	Y
Blugr2_2536	37	FGC	5	Y
Blugr2_2537	37	FVC	5	Y
Blugr2_2538	37	FVC	5	Y
Blugr2_2543	37	FVC	5	Y
Blugr2_2544	37	FVC	5	Y
Blugr2_2545	37	FVC	5	Y
Blugr2_2547	37	FVC	5	Y
Blugr2_2548	37	FVC	5	Y
Blugr2_2549	37	FVC	5	Y
Blugr2_2550	37	FVC	5	Y
Blugr2_2551	37	FVC	5	Y
Blugr2_2552	37	FVC	5	Y
Blugr2_2553	37	FVC	5	Y
Blugr2_2555	37	FAC	5	Y
Blugr2_2557	37	FAC	5	Y
Blugr2_2558	37	FAC	5	Y
Blugr2_2559	37	FVC	5	Y
Blugr2_2560	37	FVC	5	Y
Blugr2_2561	37	FVC	5	Y
Blugr2_2564	37	FVC	5	Y
Blugr2_2565	37	FVC	5	Y
Blugr2_2566	37	FVC	5	Y
Blugr2_2569	40	FLC	5	Y
Blugr2_2570	37	FLC	5	Y
Blugr2_2572	40	FVC	5	Y
Blugr2_2576	37	FLC	5	Y
Blugr2_263	35	FNC	5	Y
Blugr2_2665	-	-	5	Y
Blugr2_2746	-	-	5	Y
Blugr2_2747	-	-	5	Y
Blugr2_2749	-	-	5	Y
Blugr2_2750	-	-	5	Y
Blugr2_2763	-	-	5	Y
Blugr2_2766	-	-	5	Y
Blugr2_2767	-	-	5	Y
Blugr2_2768	-	-	5	Y
Blugr2_280	28	FQC	5	Y
Blugr2_281	-	-	5	Y
Blugr2_282	28	FQC	5	Y
Blugr2_286	43	YYC	5	Y
Blugr2_291	43	YHC	5	Y
Blugr2_2920	26	FEC	5	Y
Blugr2_2921	26	FEC	5	Y
Blugr2_2922	26	YEC	5	Y
Blugr2_2930	43	YYC	5	Y
Blugr2_294	43	YCC	5	Y
Blugr2_298	25	YTC	5	Y
Blugr2_299	25	YTC	5	Y
Blugr2_2994	25	WDC	5	Y
Blugr2_3	25	YRC	5	Y
Blugr2_300	25	YTC	5	Y
Blugr2_3001	35	FDC	5	Y
Blugr2_301	25	YTC	5	Y
Blugr2_302	25	YTC	5	Y
Blugr2_3020	-	-	5	Y
Blugr2_3035	43	YYC	5	Y
Blugr2_3044	28	FKC	5	Y
Blugr2_3045	28	FKC	5	Y
Blugr2_3046	27	YEC	5	Y
Blugr2_3075	-	-	5	Y
Blugr2_308	-	-	5	Y
Blugr2_3090	31	FNC	5	Y
Blugr2_3120	-	-	5	Y
Blugr2_3121	-	-	5	Y
Blugr2_3123	-	-	5	Y
Blugr2_3124	-	-	5	Y
Blugr2_3125	-	-	5	Y
Blugr2_3126	-	-	5	Y
Blugr2_3127	-	-	5	Y
Blugr2_313	-	-	5	Y
Blugr2_3152	27	YLC	5	Y
Blugr2_3154	-	-	5	Y
Blugr2_3164	27	YHC	5	Y
Blugr2_3165	27	YEC	5	Y
Blugr2_3166	27	YQC	5	Y
Blugr2_3171	26	YRC	5	Y
Blugr2_3172	26	YRC	5	Y
Blugr2_3173	27	YLC	5	Y
Blugr2_3175	27	YLC	5	Y
Blugr2_3176	26	YIC	5	Y
Blugr2_3196	25	WVC	5	Y
Blugr2_3198	25	WVC	5	Y
Blugr2_3261	42	FSC	5	Y
Blugr2_3350	25	WQC	5	Y
Blugr2_3351	25	WQC	5	Y
Blugr2_3352	25	WQC	5	Y
Blugr2_3408	41	YLC	5	Y
Blugr2_3409	41	YMC	5	Y
Blugr2_3410	43	YHC	5	Y
Blugr2_3411	41	YIC	5	Y
Blugr2_3452	37	YVC	5	Y
Blugr2_3453	35	FVC	5	Y
Blugr2_3465	28	FYC	5	Y
Blugr2_3471	28	YYC	5	Y
Blugr2_3479	30	FYC	5	Y
Blugr2_3525	28	YAC	5	Y
Blugr2_3526	-	-	5	Y
Blugr2_3528	-	-	5	Y
Blugr2_3536	25	YNC	5	Y
Blugr2_3548	24	YKC	5	Y
Blugr2_3550	24	YTC	5	Y
Blugr2_3560	27	YKC	5	Y
Blugr2_3561	3	FLC	5	Y
Blugr2_3563	25	YNC	5	Y
Blugr2_3564	25	YRC	5	Y
Blugr2_3565	25	FRC	5	Y
Blugr2_3573	23	FAC	5	Y
Blugr2_3582	25	YEC	5	Y
Blugr2_3583	28	FQC	5	Y
Blugr2_3584	28	FQC	5	Y
Blugr2_3600	32	FLC	5	Y
Blugr2_3601	-	-	5	Y
Blugr2_3602	-	-	5	Y
Blugr2_3604	-	-	5	Y
Blugr2_3605	-	-	5	Y
Blugr2_3609	-	-	5	Y
Blugr2_3628	31	FSC	5	Y
Blugr2_3666	28	FAC	5	Y
Blugr2_3673	28	YKC	5	Y
Blugr2_3674	28	YKC	5	Y
Blugr2_3675	28	FEC	5	Y
Blugr2_3676	-	-	5	Y
Blugr2_3677	-	-	5	Y
Blugr2_3678	-	-	5	Y
Blugr2_3679	25	FDC	5	Y
Blugr2_3680	28	FDC	5	Y
Blugr2_3681	28	YEC	5	Y
Blugr2_3682	28	YEC	5	Y
Blugr2_3683	28	FDC	5	Y
Blugr2_3684	28	YNC	5	Y
Blugr2_3685	28	YEC	5	Y
Blugr2_3686	-	-	5	Y
Blugr2_3687	-	-	5	Y
Blugr2_3688	28	FKC	5	Y
Blugr2_3689	28	FQC	5	Y
Blugr2_3690	28	FKC	5	Y
Blugr2_3691	25	WDC	5	Y
Blugr2_3709	28	YRC	5	Y
Blugr2_3710	28	YGC	5	Y
Blugr2_3711	28	YRC	5	Y
Blugr2_3715	28	YRC	5	Y
Blugr2_3716	28	YRC	5	Y
Blugr2_3818	23	WDC	5	Y
Blugr2_3819	23	WDC	5	Y
Blugr2_3822	23	WDC	5	Y
Blugr2_3825	25	YVC	5	Y
Blugr2_3826	25	YVC	5	Y
Blugr2_3844	42	FTC	5	Y
Blugr2_3868	26	YRC	5	Y
Blugr2_3869	26	YRC	5	Y
Blugr2_3914	28	YKC	5	Y
Blugr2_3916	28	YKC	5	Y
Blugr2_3919	28	YKC	5	Y
Blugr2_3923	28	YKC	5	Y
Blugr2_3979	-	-	5	Y
Blugr2_4007	-	-	5	Y
Blugr2_4062	40	YQC	5	Y
Blugr2_4065	40	YQC	5	Y
Blugr2_4071	40	YQC	5	Y
Blugr2_409	-	-	5	Y
Blugr2_4146	34	YNC	5	Y
Blugr2_4220	-	-	5	Y
Blugr2_4282	42	FIC	5	Y
Blugr2_4419	25	YNC	5	Y
Blugr2_4454	41	FVC	5	Y
Blugr2_4455	-	-	5	Y
Blugr2_4456	41	YYC	5	Y
Blugr2_4461	-	-	5	Y
Blugr2_4462	41	FVC	5	Y
Blugr2_4480	35	FDC	5	Y
Blugr2_4586	10	FAC	5	Y
Blugr2_4588	-	-	5	Y
Blugr2_4770	30	YLC	5	Y
Blugr2_4781	25	YRC	5	Y
Blugr2_4782	25	YRC	5	Y
Blugr2_4784	25	YIC	5	Y
Blugr2_4785	25	YNC	5	Y
Blugr2_4787	42	YYC	5	Y
Blugr2_4803	25	WAC	5	Y
Blugr2_4804	25	WNC	5	Y
Blugr2_4805	25	WDC	5	Y
Blugr2_4908	37	FVC	5	Y
Blugr2_4963	-	-	5	Y
Blugr2_4964	-	-	5	Y
Blugr2_4965	12	FLC	5	Y
Blugr2_4967	25	YKC	5	Y
Blugr2_50	24	FDC	5	Y
Blugr2_5085	-	-	5	Y
Blugr2_5086	-	-	5	Y
Blugr2_5142	23	YDC	5	Y
Blugr2_5153	24	YQC	5	Y
Blugr2_5164	24	YDC	5	Y
Blugr2_5165	23	FIC	5	Y
Blugr2_5166	23	FNC	5	Y
Blugr2_5168	24	WTC	5	Y
Blugr2_5169	24	WTC	5	Y
Blugr2_5177	25	YEC	5	Y
Blugr2_5178	25	YEC	5	Y
Blugr2_5179	25	YEC	5	Y
Blugr2_518	24	YNC	5	Y
Blugr2_5180	25	YAC	5	Y
Blugr2_5222	25	YKC	5	Y
Blugr2_5223	25	YKC	5	Y
Blugr2_5243	25	YIC	5	Y
Blugr2_5322	25	WDC	5	Y
Blugr2_5359	25	FSC	5	Y
Blugr2_5360	28	FEC	5	Y
Blugr2_5361	28	FEC	5	Y
Blugr2_5362	29	FAC	5	Y
Blugr2_5377	22	YVC	5	Y
Blugr2_5378	28	FEC	5	Y
Blugr2_5379	25	YNC	5	Y
Blugr2_5380	3	FFC	5	Y
Blugr2_5381	3	FLC	5	Y
Blugr2_5382	3	FLC	5	Y
Blugr2_5384	25	FYC	5	Y
Blugr2_5385	25	FYC	5	Y
Blugr2_5386	25	FYC	5	Y
Blugr2_5425	36	YLC	5	Y
Blugr2_5426	36	YLC	5	Y
Blugr2_543	28	FIC	5	Y
Blugr2_544	25	YDC	5	Y
Blugr2_5444	35	YLC	5	Y
Blugr2_5445	37	FLC	5	Y
Blugr2_545	25	FDC	5	Y
Blugr2_5453	-	-	5	Y
Blugr2_5461	25	FSC	5	Y
Blugr2_5474	43	FSC	5	Y
Blugr2_5487	-	-	5	Y
Blugr2_5530	-	-	5	Y
Blugr2_5533	-	-	5	Y
Blugr2_555	28	FFC	5	Y
Blugr2_5558	35	FSC	5	Y
Blugr2_556	28	YIC	5	Y
Blugr2_558	31	FIC	5	Y
Blugr2_560	31	FIC	5	Y
Blugr2_5603	41	YQC	5	Y
Blugr2_5604	41	YQC	5	Y
Blugr2_5607	41	YQC	5	Y
Blugr2_5608	37	YQC	5	Y
Blugr2_561	31	FIC	5	Y
Blugr2_5613	41	YQC	5	Y
Blugr2_5616	41	YQC	5	Y
Blugr2_5617	41	YQC	5	Y
Blugr2_5642	41	YQC	5	Y
Blugr2_568	-	-	5	Y
Blugr2_569	25	YNC	5	Y
Blugr2_5696	37	FVC	5	Y
Blugr2_573	25	YRC	5	Y
Blugr2_5804	25	YTC	5	Y
Blugr2_5805	12	FLC	5	Y
Blugr2_5816	-	-	5	Y
Blugr2_5828	-	-	5	Y
Blugr2_5829	33	FNC	5	Y
Blugr2_5830	-	-	5	Y
Blugr2_5883	39	FTC	5	Y
Blugr2_597	28	YIC	5	Y
Blugr2_598	28	YIC	5	Y
Blugr2_599	28	YIC	5	Y
Blugr2_5999	25	FNC	5	Y
Blugr2_600	28	YIC	5	Y
Blugr2_6000	25	FNC	5	Y
Blugr2_6005	-	-	5	Y
Blugr2_6006	27	WKC	5	Y
Blugr2_6007	-	-	5	Y
Blugr2_601	28	YVC	5	Y
Blugr2_6011	-	-	5	Y
Blugr2_6017	37	FVC	5	Y
Blugr2_6019	28	FRC	5	Y
Blugr2_602	28	YVC	5	Y
Blugr2_6020	28	FRC	5	Y
Blugr2_6022	28	YQC	5	Y
Blugr2_603	28	YIC	5	Y
Blugr2_6035	28	FVC	5	Y
Blugr2_6036	26	YIC	5	Y
Blugr2_604	28	YIC	5	Y
Blugr2_605	28	YVC	5	Y
Blugr2_606	28	YIC	5	Y
Blugr2_607	28	YVC	5	Y
Blugr2_608	28	YVC	5	Y
Blugr2_6172	29	YYC	5	Y
Blugr2_6174	-	-	5	Y
Blugr2_6177	30	FSC	5	Y
Blugr2_6178	29	FMC	5	Y
Blugr2_6184	25	YIC	5	Y
Blugr2_6220	25	YDC	5	Y
Blugr2_6245	36	FNC	5	Y
Blugr2_6246	29	YDC	5	Y
Blugr2_6248	36	FNC	5	Y
Blugr2_6297	-	-	5	Y
Blugr2_6416	40	FVC	5	Y
Blugr2_6553	28	YEC	5	Y
Blugr2_6583	35	FHC	5	Y
Blugr2_6584	35	FHC	5	Y
Blugr2_6585	35	FHC	5	Y
Blugr2_6586	35	FHC	5	Y
Blugr2_6594	35	FRC	5	Y
Blugr2_6595	35	FNC	5	Y
Blugr2_6596	35	FDC	5	Y
Blugr2_6597	35	FDC	5	Y
Blugr2_6598	35	FAC	5	Y
Blugr2_6600	35	FFC	5	Y
Blugr2_6601	35	FFC	5	Y
Blugr2_6602	35	FKC	5	Y
Blugr2_6603	35	FFC	5	Y
Blugr2_6604	35	FKC	5	Y
Blugr2_6605	35	FFC	5	Y
Blugr2_6613	35	FFC	5	Y
Blugr2_6685	28	FQC	5	Y
Blugr2_6686	28	FQC	5	Y
Blugr2_67	25	YDC	5	Y
Blugr2_6701	30	FKC	5	Y
Blugr2_6702	-	-	5	Y
Blugr2_6705	30	FKC	5	Y
Blugr2_6706	30	FRC	5	Y
Blugr2_6723	25	YRC	5	Y
Blugr2_6757	32	YNC	5	Y
Blugr2_6758	32	YNC	5	Y
Blugr2_6761	32	YNC	5	Y
Blugr2_6766	32	YNC	5	Y
Blugr2_6767	32	YNC	5	Y
Blugr2_6768	32	FNC	5	Y
Blugr2_6769	32	FHC	5	Y
Blugr2_6770	32	FHC	5	Y
Blugr2_6771	32	YNC	5	Y
Blugr2_6773	32	YNC	5	Y
Blugr2_68	25	YSC	5	Y
Blugr2_6818	-	-	5	Y
Blugr2_6852	-	-	5	Y
Blugr2_6854	-	-	5	Y
Blugr2_6855	-	-	5	Y
Blugr2_6858	-	-	5	Y
Blugr2_6859	-	-	5	Y
Blugr2_6862	-	-	5	Y
Blugr2_69	25	FNC	5	Y
Blugr2_6914	24	YTC	5	Y
Blugr2_6962	41	YLC	5	Y
Blugr2_7052	28	YIC	5	Y
Blugr2_7085	5	FIC	5	Y
Blugr2_7114	28	FQC	5	Y
Blugr2_7115	28	FQC	5	Y
Blugr2_7116	28	FQC	5	Y
Blugr2_7117	28	FQC	5	Y
Blugr2_7118	28	FQC	5	Y
Blugr2_72	25	FYC	5	Y
Blugr2_85	-	-	5	Y
Blugr2_91	35	FHC	5	Y
Blugr2_4599	-	-	6	N
Blugr2_4832	-	-	6	N
Blugr2_5003	-	-	6	N
Blugr2_720	-	-	6	N
Blugr2_1763	-	-	7	N
Blugr2_2043	-	-	7	N
Blugr2_2802	-	-	7	N
Blugr2_2965	-	-	7	N
Blugr2_4202	-	-	7	N
Blugr2_4346	-	-	7	N
Blugr2_839	-	-	7	N
Blugr2_1360	-	-	9	N
Blugr2_2196	-	-	9	N
Blugr2_4977	-	-	9	N
Blugr2_5682	11	FVC	9	N
Blugr2_3427	-	-	12	N
Blugr2_2050	-	-	13	N
Blugr2_2077	-	-	13	N
Blugr2_2126	-	-	13	N
Blugr2_2877	-	-	13	N
Blugr2_3653	-	-	13	N
Blugr2_4284	-	-	13	N
Blugr2_4855	-	-	13	N
Blugr2_6435	-	-	13	N
Blugr2_7081	-	-	13	N
Blugr2_7109	-	-	13	N
Blugr2_746	-	-	13	N
Blugr2_2967	-	-	14	N
Blugr2_3069	-	-	14	N
Blugr2_6328	-	-	14	N
Blugr2_334	-	-	15	N
Blugr2_4679	-	-	15	N
Blugr2_5389	-	-	15	N
Blugr2_763	-	-	15	N
Blugr2_3223	-	-	17	N
Blugr2_4423	-	-	17	N
Blugr2_4472	-	-	17	N
Blugr2_4246	-	-	18	N
Blugr2_4266	-	-	18	N
Blugr2_1808	-	-	19	N
Blugr2_315	-	-	20	N
Blugr2_1568	-	-	21	N
Blugr2_1995	-	-	21	N
Blugr2_20	5	YIC	21	N
Blugr2_5803	-	-	21	N
Blugr2_6947	-	-	21	N
Blugr2_4313	-	-	22	N
Blugr2_5889	-	-	22	N
Blugr2_240	-	-	23	N
Blugr2_248	-	-	23	N
Blugr2_1010	-	-	24	N
Blugr2_1308	-	-	26	N
Blugr2_2244	36	FPC	30	N
Blugr2_3062	-	-	30	N
Blugr2_546	-	-	30	N
Blugr2_1409	-	-	32	N
Blugr2_1579	-	-	32	N
Blugr2_3834	-	-	32	N
Blugr2_6136	-	-	32	N
Blugr2_4055	-	-	33	N
Blugr2_270	-	-	34	N
Blugr2_3554	-	-	34	N
Blugr2_4289	13	FKC	34	N
Blugr2_1793	14	WAC	35	N
Blugr2_4887	-	-	35	N
Blugr2_2360	-	-	36	N
Blugr2_2374	-	-	36	N
Blugr2_6100	-	-	36	N
Blugr2_1007	-	-	40	N
Blugr2_1059	-	-	40	N
Blugr2_1061	-	-	40	N
Blugr2_1083	-	-	40	N
Blugr2_1084	-	-	40	N
Blugr2_132	-	-	40	N
Blugr2_1336	-	-	40	N
Blugr2_1344	-	-	40	N
Blugr2_1362	-	-	40	N
Blugr2_1363	-	-	40	N
Blugr2_137	-	-	40	N
Blugr2_1405	-	-	40	N
Blugr2_1476	-	-	40	N
Blugr2_148	-	-	40	N
Blugr2_149	-	-	40	N
Blugr2_1991	-	-	40	N
Blugr2_2193	-	-	40	N
Blugr2_2195	-	-	40	N
Blugr2_2199	-	-	40	N
Blugr2_2201	-	-	40	N
Blugr2_2355	-	-	40	N
Blugr2_2358	-	-	40	N
Blugr2_2528	-	-	40	N
Blugr2_2530	-	-	40	N
Blugr2_2532	-	-	40	N
Blugr2_26	-	-	40	N
Blugr2_2929	-	-	40	N
Blugr2_30	-	-	40	N
Blugr2_3037	-	-	40	N
Blugr2_3065	-	-	40	N
Blugr2_3066	-	-	40	N
Blugr2_3071	-	-	40	N
Blugr2_3072	4	FTC	40	N
Blugr2_3074	-	-	40	N
Blugr2_310	-	-	40	N
Blugr2_32	-	-	40	N
Blugr2_328	-	-	40	N
Blugr2_345	-	-	40	N
Blugr2_3616	-	-	40	N
Blugr2_38	-	-	40	N
Blugr2_42	-	-	40	N
Blugr2_424	-	-	40	N
Blugr2_4302	-	-	40	N
Blugr2_4330	-	-	40	N
Blugr2_4337	-	-	40	N
Blugr2_4356	-	-	40	N
Blugr2_4369	-	-	40	N
Blugr2_4414	-	-	40	N
Blugr2_4479	-	-	40	N
Blugr2_455	-	-	40	N
Blugr2_4651	-	-	40	N
Blugr2_4658	-	-	40	N
Blugr2_4713	-	-	40	N
Blugr2_4716	-	-	40	N
Blugr2_4861	-	-	40	N
Blugr2_4899	-	-	40	N
Blugr2_4900	-	-	40	N
Blugr2_5183	-	-	40	N
Blugr2_5246	-	-	40	N
Blugr2_5271	-	-	40	N
Blugr2_5383	-	-	40	N
Blugr2_6058	-	-	40	N
Blugr2_6059	-	-	40	N
Blugr2_6060	-	-	40	N
Blugr2_6375	-	-	40	N
Blugr2_6390	-	-	40	N
Blugr2_6676	-	-	40	N
Blugr2_6730	-	-	40	N
Blugr2_6733	-	-	40	N
Blugr2_6735	-	-	40	N
Blugr2_6736	-	-	40	N
Blugr2_6741	-	-	40	N
Blugr2_6742	-	-	40	N
Blugr2_6746	-	-	40	N
Blugr2_6783	-	-	40	N
Blugr2_6926	-	-	40	N
Blugr2_7013	-	-	40	N
Blugr2_7023	-	-	40	N
Blugr2_794	-	-	40	N
Blugr2_853	-	-	40	N
Blugr2_854	-	-	40	N
Blugr2_888	-	-	40	N
Blugr2_890	-	-	40	N
Blugr2_952	-	-	40	N
Blugr2_953	-	-	40	N
Blugr2_954	-	-	40	N
Blugr2_958	-	-	40	N
Blugr2_1795	-	-	41	N
Blugr2_1798	-	-	41	N
Blugr2_1800	-	-	41	N
Blugr2_1802	-	-	41	N
Blugr2_1803	-	-	41	N
Blugr2_1817	-	-	41	N
Blugr2_3015	-	-	41	N
Blugr2_3092	-	-	41	N
Blugr2_3122	-	-	41	N
Blugr2_3132	-	-	41	N
Blugr2_3134	-	-	41	N
Blugr2_3136	-	-	41	N
Blugr2_3139	-	-	41	N
Blugr2_3142	-	-	41	N
Blugr2_3143	-	-	41	N
Blugr2_3144	-	-	41	N
Blugr2_3151	-	-	41	N
Blugr2_3156	-	-	41	N
Blugr2_3157	-	-	41	N
Blugr2_3162	-	-	41	N
Blugr2_7016	-	-	41	N
Blugr2_7029	-	-	41	N
Blugr2_7030	-	-	41	N
Blugr2_7031	-	-	41	N
Blugr2_7034	-	-	41	N
Blugr2_6520	-	-	42	N
Blugr2_6588	-	-	42	N
Blugr2_3955	-	-	43	N
Blugr2_1349	-	-	44	N
Blugr2_3067	-	-	44	N
Blugr2_3068	-	-	44	N
Blugr2_3474	-	-	44	N
Blugr2_3483	-	-	44	N
Blugr2_3484	-	-	44	N
Blugr2_3502	-	-	44	N
Blugr2_3668	-	-	44	N
Blugr2_3922	-	-	44	N
Blugr2_1789	-	-	45	N
Blugr2_5376	-	-	45	N
Blugr2_3374	-	-	46	N
Blugr2_3389	-	-	46	N
Blugr2_88	-	-	46	N
Blugr2_1775	-	-	48	N
Blugr2_3509	-	-	48	N
Blugr2_3975	-	-	50	N
Blugr2_2609	-	-	53	N
Blugr2_6155	-	-	53	N
Blugr2_1423	26	FYC	55	N
Blugr2_1432	-	-	55	N
Blugr2_3345	-	-	55	N
Blugr2_3943	-	-	55	N
Blugr2_5019	-	-	56	N
Blugr2_1491	-	-	57	N
Blugr2_5553	-	-	58	N
Blugr2_3843	-	-	59	N
Blugr2_664	-	-	59	N
Blugr2_5590	-	-	64	N
Blugr2_5591	-	-	64	N
Blugr2_5592	-	-	64	N
Blugr2_5593	-	-	64	N
Blugr2_5594	-	-	64	N
Blugr2_5595	-	-	64	N
Blugr2_5596	-	-	64	N
Blugr2_5736	-	-	64	N
Blugr2_7048	-	-	65	N
Blugr2_2713	-	-	66	N
Blugr2_5456	-	-	66	N
Blugr2_5833	-	-	66	N
Blugr2_2454	-	-	69	N
Blugr2_3517	-	-	69	N
Blugr2_2758	-	-	71	N
Blugr2_3246	-	-	71	N
Blugr2_435	-	-	71	N
Blugr2_831	-	-	73	N
Blugr2_103	-	-	77	N
Blugr2_2993	-	-	77	N
Blugr2_3186	-	-	77	N
Blugr2_342	-	-	77	N
Blugr2_344	-	-	77	N
Blugr2_5218	-	-	77	N
Blugr2_5228	-	-	77	N
Blugr2_5230	-	-	77	N
Blugr2_5388	-	-	77	N
Blugr2_5391	-	-	77	N
Blugr2_4303	-	-	79	N
Blugr2_4906	-	-	79	N
Blugr2_615	-	-	85	N
Blugr2_242	-	-	86	N
Blugr2_5723	-	-	89	N
Blugr2_5562	-	-	92	N
Blugr2_1786	-	-	100	N
Blugr2_1787	-	-	100	N
Blugr2_1788	-	-	100	N
Blugr2_3708	-	-	101	N
Blugr2_3712	-	-	101	N
Blugr2_1114	-	-	104	N
Blugr2_1478	-	-	105	N
Blugr2_6942	-	-	107	N
Blugr2_1033	18	FAC	109	N
Blugr2_6158	-	-	110	N
Blugr2_3545	-	-	112	N
Blugr2_5704	-	-	118	N
Blugr2_832	-	-	119	N
Blugr2_1677	-	-	126	N
Blugr2_7043	-	-	130	N
Blugr2_4826	-	-	137	N
Blugr2_6899	-	-	141	N
Blugr2_944	-	-	149	N
Blugr2_2024	-	-	152	N
Blugr2_5084	-	-	152	N
Blugr2_5759	-	-	155	N
Blugr2_1011	-	-	156	N
Blugr2_2334	-	-	156	N
Blugr2_2335	-	-	156	N
Blugr2_2344	-	-	156	N
Blugr2_2353	-	-	156	N
Blugr2_2356	-	-	156	N
Blugr2_5000	-	-	156	N
Blugr2_5036	-	-	156	N
Blugr2_5037	-	-	156	N
Blugr2_5040	-	-	156	N
Blugr2_5043	-	-	156	N
Blugr2_5044	-	-	156	N
Blugr2_5051	-	-	156	N
Blugr2_5124	-	-	156	N
Blugr2_5129	-	-	156	N
Blugr2_574	-	-	156	N
Blugr2_6943	-	-	156	N
Blugr2_6981	-	-	156	N
Blugr2_2206	-	-	159	N
Blugr2_1181	-	-	160	N
Blugr2_5048	-	-	161	N
Blugr2_3278	-	-	162	N
Blugr2_1316	-	-	164	N
Blugr2_4180	-	-	166	N
Blugr2_1082	-	-	169	N
Blugr2_2375	-	-	170	N
Blugr2_4719	-	-	173	N
Blugr2_1757	-	-	177	N
Blugr2_1956	-	-	182	N
Blugr2_120	-	-	187	N
Blugr2_6621	33	FIC	188	N
Blugr2_3885	-	-	189	N
Blugr2_5140	-	-	191	N
Blugr2_737	-	-	192	N
Blugr2_6279	-	-	194	N
Blugr2_553	-	-	195	N
Blugr2_1143	-	-	196	N
Blugr2_4756	-	-	197	N
Blugr2_3051	-	-	207	N
Blugr2_738	-	-	211	N
Blugr2_5899	-	-	229	N
Blugr2_4692	24	YIC	232	Y
Blugr2_4693	24	YIC	232	Y
Blugr2_4694	24	YIC	232	Y
Blugr2_4695	24	YIC	232	Y
Blugr2_4696	24	YIC	232	Y
Blugr2_4697	24	YIC	232	Y
Blugr2_4698	24	YIC	232	Y
Blugr2_4699	24	YIC	232	Y
Blugr2_4703	24	YLC	232	Y
Blugr2_4704	24	YLC	232	Y
Blugr2_4706	24	YLC	232	Y
Blugr2_6754	-	-	238	N
Blugr2_1905	-	-	241	N
Blugr2_5072	-	-	247	N
Blugr2_6333	-	-	252	N
Blugr2_2724	-	-	255	N
Blugr2_943	-	-	255	N
Blugr2_6673	-	-	278	N
Blugr2_106	-	-	285	N
Blugr2_3576	-	-	285	N
Blugr2_4248	-	-	285	N
Blugr2_4249	-	-	285	N
Blugr2_4270	-	-	285	N
Blugr2_5531	-	-	287	N
Blugr2_1620	-	-	295	N
Blugr2_1930	-	-	312	N
Blugr2_919	-	-	315	N
Blugr2_2058	-	-	322	N
Blugr2_6483	-	-	329	N
Blugr2_5088	-	-	332	N
Blugr2_6112	-	-	332	N
Blugr2_6788	-	-	333	N
Blugr2_2401	-	-	344	N
Blugr2_2504	-	-	345	N
Blugr2_3624	-	-	345	N
Blugr2_5049	-	-	361	N
Blugr2_959	-	-	367	N
Blugr2_3050	-	-	372	N
Blugr2_5057	-	-	381	N
Blugr2_3240	16	FIC	387	N
Blugr2_376	-	-	389	N
Blugr2_6438	-	-	397	N
Blugr2_7003	-	-	411	N
Blugr2_1533	-	-	429	N
Blugr2_2348	-	-	431	N
Blugr2_4526	-	-	441	N
Blugr2_502	-	-	455	N
Blugr2_4066	-	-	468	N
Blugr2_5405	-	-	513	N
Blugr2_1668	-	-	529	N
Blugr2_1027	-	-	535	N
Blugr2_1925	-	-	537	N
Blugr2_1067	-	-	595	N
Blugr2_4247	-	-	616	N
Blugr2_5390	-	-	638	Y
Blugr2_5548	-	-	638	Y
Blugr2_5555	-	-	638	Y
Blugr2_650	-	-	653	N
Blugr2_1997	-	-	690	N
Blugr2_3590	-	-	690	N
Blugr2_863	-	-	748	N
Blugr2_867	-	-	748	N
Blugr2_868	-	-	748	N
Blugr2_1371	-	-	749	N
Blugr2_1393	-	-	749	N
Blugr2_5744	-	-	749	N
Blugr2_5096	-	-	786	N
Blugr2_5126	-	-	786	N
Blugr2_6296	-	-	786	N
Blugr2_4054	-	-	810	N
Blugr2_6824	-	-	835	N
Blugr2_5257	-	-	848	N
Blugr2_5582	-	-	851	N
Blugr2_5926	-	-	869	N
Blugr2_4361	6	FSC	967	N
Blugr2_2281	-	-	981	N
Blugr2_5598	-	-	1010	N
Blugr2_6940	-	-	1022	N
Blugr2_6986	-	-	1022	N
Blugr2_3942	25	WHC	1053	N
Blugr2_2064	-	-	1080	N
Blugr2_2103	-	-	1086	N
Blugr2_2107	-	-	1086	N
Blugr2_2850	29	WQC	1148	N
Blugr2_2851	29	WQC	1148	N
Blugr2_7009	-	-	1173	N
Blugr2_7022	-	-	1173	N
Blugr2_3359	29	FQC	1186	Y
Blugr2_3531	30	FEC	1186	Y
Blugr2_2781	-	-	1238	N
Blugr2_346	-	-	1238	N
Blugr2_3356	-	-	1291	N
Blugr2_2627	-	-	1311	N
Blugr2_6343	-	-	1352	N
Blugr2_2799	-	-	1363	N
Blugr2_1248	-	-	1374	N
Blugr2_6164	-	-	1401	Y
Blugr2_6165	25	FRC	1401	Y
Blugr2_1008	36	FVC	s	N
Blugr2_1024	33	WYC	s	N
Blugr2_1038	7	FAC	s	N
Blugr2_1077	-	-	s	N
Blugr2_1111	-	-	s	N
Blugr2_1128	-	-	s	N
Blugr2_1153	-	-	s	N
Blugr2_1156	-	-	s	N
Blugr2_1174	-	-	s	N
Blugr2_1215	10	FLC	s	N
Blugr2_1310	8	YHC	s	N
Blugr2_1319	-	-	s	N
Blugr2_1561	-	-	s	N
Blugr2_1636	-	-	s	N
Blugr2_1642	27	YKC	s	Y
Blugr2_1654	15	FLC	s	N
Blugr2_1731	-	-	s	N
Blugr2_174	-	-	s	N
Blugr2_1746	-	-	s	N
Blugr2_1760	-	-	s	N
Blugr2_1921	-	-	s	N
Blugr2_2169	-	-	s	N
Blugr2_2276	43	FAC	s	N
Blugr2_2286	-	-	s	N
Blugr2_2302	28	FLC	s	N
Blugr2_2327	27	YNC	s	Y
Blugr2_2412	24	YLC	s	N
Blugr2_2428	41	FTC	s	N
Blugr2_257	-	-	s	Y
Blugr2_2581	-	-	s	N
Blugr2_2630	-	-	s	N
Blugr2_2679	-	-	s	N
Blugr2_2710	-	-	s	N
Blugr2_2728	-	-	s	N
Blugr2_2755	-	-	s	N
Blugr2_2780	-	-	s	Y
Blugr2_2824	-	-	s	N
Blugr2_2882	-	-	s	N
Blugr2_2888	-	-	s	N
Blugr2_2969	-	-	s	N
Blugr2_3128	-	-	s	N
Blugr2_3135	-	-	s	N
Blugr2_3182	12	FTC	s	N
Blugr2_3274	-	-	s	N
Blugr2_3337	20	YIC	s	N
Blugr2_3366	-	-	s	N
Blugr2_3424	-	-	s	N
Blugr2_3443	-	-	s	N
Blugr2_3511	-	-	s	N
Blugr2_3585	28	FQC	s	N
Blugr2_3627	-	-	s	N
Blugr2_3737	25	WQC	s	Y
Blugr2_3749	-	-	s	N
Blugr2_3876	25	YMC	s	Y
Blugr2_3910	-	-	s	N
Blugr2_3913	31	FVC	s	N
Blugr2_4008	-	-	s	N
Blugr2_4214	-	-	s	N
Blugr2_4350	-	-	s	N
Blugr2_4399	-	-	s	N
Blugr2_4613	-	-	s	N
Blugr2_466	-	-	s	N
Blugr2_4662	-	-	s	N
Blugr2_4705	24	YHC	s	Y
Blugr2_4797	-	-	s	N
Blugr2_4999	-	-	s	N
Blugr2_5024	31	YKC	s	N
Blugr2_5056	-	-	s	N
Blugr2_5106	-	-	s	N
Blugr2_5143	24	YDC	s	Y
Blugr2_5181	25	YEC	s	Y
Blugr2_5387	25	YLC	s	N
Blugr2_5518	-	-	s	N
Blugr2_5569	-	-	s	N
Blugr2_5578	-	-	s	N
Blugr2_5587	-	-	s	N
Blugr2_5638	-	-	s	N
Blugr2_5672	-	-	s	N
Blugr2_5824	-	-	s	N
Blugr2_5835	-	-	s	N
Blugr2_5837	-	-	s	N
Blugr2_5848	-	-	s	N
Blugr2_5872	14	WGC	s	N
Blugr2_5896	-	-	s	N
Blugr2_5920	-	-	s	N
Blugr2_6034	-	-	s	N
Blugr2_6096	-	-	s	N
Blugr2_6148	-	-	s	N
Blugr2_6194	32	YDC	s	Y
Blugr2_6201	-	-	s	Y
Blugr2_6272	-	-	s	N
Blugr2_6441	-	-	s	N
Blugr2_6624	-	-	s	N
Blugr2_674	-	-	s	N
Blugr2_693	-	-	s	N
Blugr2_7002	-	-	s	N
Blugr2_7028	-	-	s	N
Blugr2_7044	-	-	s	N
Blugr2_7070	-	-	s	N
Blugr2_7108	-	-	s	N
Blugr2_714	30	YNC	s	N
Blugr2_826	-	-	s	N
Blugr2_918	-	-	s	N
