## Supplementary material for "Comparative computational structural genomics highlights divergent evolution of fungal effectors": Table S8

### Sheet: Sheet1
Table S8. The gene expression profiles of Tin2-like effectors
Cluster	Protein ID	axenic	dpi_0.5	dpi_1	dpi_2	dpi_4	dpi_6	dpi_8	dpi_12
96	UMAG_02230	1.17735	28.5658	109.285	319.265	47.0953	19.2345	5.55767	3.4101
96	UMAG_02231	0.876536	10.1002	47.6833	388.969	126.619	46.7246	15.6535	7.29335
96	UMAG_02119	0.0912079	3.95056	13.0329	265.137	352.461	171.689	67.4423	62.0908
96	UMAG_05929	0	0	5.77805	142.069	552.949	279.479	406.659	294.693
96	UMAG_02229	0.305438	25.2834	13.8602	90.16	51.7141	87.8427	54.8492	23.082
96	UMAG_05930	0	1.075	41.0661	3414.36	307.995	56.8768	197.879	1348.06
96	UMAG_05931	0.0775754	16.0436	49.036	453.131	57.5008	37.1082	74.6356	395.101
96	UMAG_05932	1.02187	149.58	611.471	2688.24	468.66	258.043	214.347	192.68
96	UMAG_10076	0.0599549	2.3239	16.1642	161.414	527.211	519.3	274.357	117.786
96	UMAG_05312	0.047598	0	25.6109	212.304	1105.79	1483.98	2919.03	1992.24
96	UMAG_05317	0	9.93465	91.1179	236.657	65.8373	33.022	15.9617	9.57985
96	UMAG_05314	0.047598	1.73316	63.3152	419.726	676.302	654.53	602.869	265.745
96	UMAG_05318	0.0306152	0.774633	10.6166	1202.91	1296.09	531.058	198.2	72.7862
96	UMAG_05319	0.631447	2.14999	9.5589	152.138	226.932	92.0146	38.7863	29.7372
96	UMAG_10557	0.374245	50.5484	365.441	1519.63	284.926	111.243	71.1768	44.7073
96	UMAG_05295	0	0	1.15799	5.52049	542.397	858.995	1835.84	996.027
96	UMAG_12302	3.3521	270.306	1247.14	1896.31	538.979	638.223	593.24	480.489
96	UMAG_05294	0	91.4617	217.029	299.7	24.7546	20.968	46.173	67.3837
96	UMAG_10553	0	0	0	22.6148	1276.22	641.449	480.188	249.914
96	UMAG_10554	0.0153076	0	0	2.35271	199.941	85.361	102.344	56.9722
96	UMAG_05299	1.52927	5.24853	15.2307	271.383	767.579	520.678	584.935	353.895
96	UMAG_05300	0.576517	40.6097	280.462	1343.88	1163.87	464.608	340.136	247.456
96	UMAG_05301	4.96413	25.0304	47.7657	117.599	202.361	144.103	127.368	131.41
96	UMAG_05309	0	0	0	2.21428	1.201	0.335562	1.04931	0.959624
96	UMAG_05310	0.352636	4.60872	23.3009	76.5478	134.818	86.6591	86.1588	68.8097
96	UMAG_05311	0.0759003	0	1.15799	102.063	305.836	161.759	80.0819	35.5781
96	UMAG_05302	0.0169827	3.10852	6.93008	645.321	371.097	114.045	24.1849	16.1328
96	UMAG_05303	0	0	15.2366	100.157	20.3447	10.7904	6.63378	3.92278
96	UMAG_05305	0.107553	0	0	170.745	779.148	693.603	517.748	264.896
96	UMAG_05306	0.415542	0	7.16048	69.8538	2174.35	1318.8	838.968	327.081
96	UMAG_10555	0.0316526	0	2.30407	43.3211	107.141	116.095	193.217	159.776
465	UMAG_03313	0.2289	15.6	169.351	1082	629.735	286.289	221.318	206.792
465	UMAG_03314	0.494953	25.8434	153.128	724.279	474.277	329.149	317.025	286.472
465	UMAG_02139	19.2506	60.8108	198.465	539.799	229.89	124.898	75.508	58.7842
465	UMAG_02140	2.30104	26.5913	78.3751	274.967	214.174	143.013	84.7182	37.2537
465	UMAG_02141	3.63712	51.6517	266.236	1180.64	224.493	68.2984	15.9466	6.79029
500	UMAG_02294	0.136893	0	0	1.90843	166.425	305.257	288.327	178.62
500	UMAG_02296	5.58036	4.17353	10.4984	72.7808	487.213	628.389	642.708	405.723
500	UMAG_02297	2.23526	6.27446	15.3489	142.064	705.595	656.162	746.752	518.198
500	UMAG_02295	0.135855	0	1.15799	142.947	349.67	353.847	326.375	185.834
605	UMAG_05926	0.0593171	0	0	0	177.876	397.318	239.077	180.232
605	UMAG_05927	1.07107	1.84963	7.04826	37.8852	55.2042	105.063	95.4358	57.7193
605	UMAG_05928	0.170458	2.50779	3.46206	111.977	4249.94	1098.33	1035	983.427
671	UMAG_01239	0.0153076	21.6822	231.231	1035.7	165.444	75.0925	21.8184	6.61649
671	UMAG_01240	0.0746248	205.978	568.18	1884.18	898.119	703.347	467.791	192.469
671	UMAG_01238	0.416579	2.80815	40.0381	295.659	365.431	242.664	186.692	113.298
*For the gene expression of a full set of genes, please refer to this publication: Lanver, Daniel, et al. "The biotrophic development of Ustilago maydis studied by RNA-seq analysis." The Plant Cell 30.2 (2018): 300-323.
** KIS68746.1 = UMAG_03313; KIS68747.1 = UMAG_03314; KIS69604.1 = UMAG_02139; KIS69605.1 =UMAG_02140; KIS69606.1 = UMAG_02141
